# eQTL mapping in fetal-like pancreatic progenitor cells reveals early developmental insights into diabetes risk

**DOI:** 10.1101/2021.03.17.435846

**Authors:** Jennifer P. Nguyen, Timothy D. Arthur, Kyohei Fujita, Bianca M. Salgado, Margaret K.R. Donovan, iPSCORE Consortium, Hiroko Matsui, Ji Hyun Kim, Agnieszka D’Antonio-Chronowska, Matteo D’Antonio, Kelly A. Frazer

## Abstract

The impact of genetic regulatory variation active in early pancreatic development on adult pancreatic disease and traits is not well understood. Here, we generate a panel of 107 fetal-like iPSC-derived pancreatic progenitor cells (iPSC-PPCs) from whole genome-sequenced individuals and identify 4,065 genes and 4,016 isoforms whose expression and/or alternative splicing are affected by regulatory variation. We integrate eQTLs identified in adult islets and whole pancreas samples, which reveal 1,805 eQTL associations that are unique to the fetal-like iPSC-PPCs and 1,043 eQTLs that exhibit regulatory plasticity across the fetal-like and adult pancreas tissues. Colocalization with GWAS risk loci for pancreatic diseases and traits show that some putative causal regulatory variants are active only in the fetal-like iPSC-PPCs and likely influence disease by modulating expression of disease-associated genes in early development, while others with regulatory plasticity likely exert their effects in both the fetal and adult pancreas by modulating expression of different disease genes in the two developmental stages.
