## Supplemental Dataset 2 for "eQTL mapping in fetal-like pancreatic progenitor cells reveals early developmental insights into diabetes risk"

### Sheet: Table_S2
udid	subject_uuid	wgs_uuid	live_scrna_uuid	cryo_scrna_pool_uuid	cryo_scrna_pool_name	live_scrna_pi_hat	bulk_rna_uuid	ipsc_clone	ipsc_passage_at_monolayer	day15_pdx1_nkx6.1	day15_pdx1	day15_nkx6.1	total_reads	total_reads_norm	uniquely_mapped_reads_to_canonical_chromsomes	pct_intergenic_bases	pct_mrna_bases	pct_duplicates	pct_mitochondrial_reads	bulk_rna_pi_hat	peer1	peer2	peer3	peer4	peer5	peer6	peer7	peer8	peer9	peer10	peer11	peer12	peer13	peer14	peer15	peer16	peer17	peer18	peer19	peer20
iPSC-PPC034	eb1309e6-5567-437b-82d7-549c1c8d5493	ac69bd1c-2131-4391-a2ee-b6c19b219c07	1eeda2ea-453a-4ff4-9cae-2a68f823d919			0.9699
PPC034	eb1309e6-5567-437b-82d7-549c1c8d5493	ac69bd1c-2131-4391-a2ee-b6c19b219c07	3ab5e63d-1d2d-441b-b1c3-7f77fd86e4dd	04cd9285-b478-468a-a055-a9d82c99b016	scRNA_Pool_1	0.9754	ac7aa933-14ab-4594-b4e6-4b7ad8826c48	C6	P29	71.2	92.4	71.56	130159992	0.920342	76.4112	4.8638	91.3142	2456.21	5.98643	0.9886	-0.0572429	-0.221956	-0.371387	-0.089289	-0.407782	0.226916	1.24377	-0.311602	-0.182498	-0.139802	0.538553	1.43545	0.437438	0.663359	1.21999	-0.0288977	-0.899822	0.340707	0.316811	1.24309
PPC029	90e8222f-2a97-4a3c-9517-fbd7626122fd	9bff6491-20c4-410a-98f6-4b4ee6aaf97d	4efdab78-1eda-4888-8483-15b519c375dc	04cd9285-b478-468a-a055-a9d82c99b016	scRNA_Pool_1	0.9725	52f904f7-3caa-44e5-9507-0c29a7902558	C4	P19	70.7	95	70.755	110666872	0.782509	77.9818	3.5288	91.5779	2154.89	4.18302	0.9822	-0.00996133	0.0338727	0.085459	0.234619	-0.786354	-0.0490605	1.16735	-0.80975	0.606191	-1.53998	-0.704474	-0.318133	0.749797	0.0534976	0.915594	0.442405	-0.814636	1.02491	-0.371329	-1.31006
PPC030	7cf9e7b2-28a3-4b42-812b-929516fbce4a	4df98c9a-93f7-4735-80c8-24b1e8943549	4fd8f0f0-2356-451c-a61f-c30610f1141c			0.9756	f3fac0f5-07d0-4d7a-9bed-08efc1189d9b	C5	P21	80.3	93.8	80.43	139709134	0.987863	79.5623	3.2574	92.1423	2113.6	3.97892	0.9808	-0.00813069	-0.0913565	0.0110012	0.00753603	-0.269061	0.268154	0.447681	0.299953	-0.198747	0.585955	-0.137427	-0.985021	0.229447	-0.939792	0.913289	-0.262915	0.779907	-0.139348	-0.567972	0.251709
PPC027	9d988cb0-01b1-4d5d-bf4b-3fd3baf149a4	c7a966f7-e22e-4807-afff-2bae9ca5fc72	7d700751-e80d-40b6-9e79-0efec5ae5a80	04cd9285-b478-468a-a055-a9d82c99b016	scRNA_Pool_1	0.9763	907d7ce9-b3d4-4802-a370-5c26d3c6558e	C4	P20	75.8	96	75.91	138419750	0.978746	82.9129	3.4995	92.165	2280.82	3.94748	0.9812	0.0183258	-0.005576	-0.265383	0.466728	-0.439813	0.396831	-1.36685	-0.00544442	0.320269	1.16263	0.0650318	0.895322	-0.0201013	-0.337391	0.927652	-0.50567	0.037704	0.769682	-0.334698	-0.524763
PPC028	c3bb6245-5d1b-4dbc-8b16-b0ca47472e91	ee146263-82f5-4ed7-bb49-4300837acc85	e2308d3d-f183-44e4-b0b7-2dff4a5006da			0.9666	c4d79976-3673-48cf-af50-dad1dfe548ec	C1	P24	9.4	44.6	11.39	114119136	0.80692	80.8105	3.383	92.5676	2189.94	3.30052	0.9842	-0.0980646	-0.324174	-0.143358	-0.625319	0.643734	0.275162	1.74274	-0.281593	-1.26096	-0.279966	-0.991567	0.723736	-0.615376	1.17773	-0.281911	-2.75974	-1.01849	1.26969	-1.21638	-1.65071
PPC036	90e8222f-2a97-4a3c-9517-fbd7626122fd	9bff6491-20c4-410a-98f6-4b4ee6aaf97d	eada4dfd-14cc-4767-8791-4a478eb3fe12			0.9716	71505542-1456-4030-92f3-e98de49f3003	C4	P23	76.6	96.1	76.646	170937804	1.20868	83.3162	3.8022	92.4417	2429.57	4.14563	0.9878	0.0465922	-0.0763763	-0.235496	0.137006	-0.780593	-1.06913	-0.133103	-0.148081	-1.45711	-1.9283	-0.0553452	-0.396204	1.70751	-0.850942	1.18327	0.711125	0.733953	0.497841	0.453263	-1.07967
PPC023	725e0255-424c-44da-86c9-bc0bc14a21a8	916c0056-cef2-488f-ae44-cb9b1398669e	fb6028d0-5ef0-4f53-bf73-da3983948ce1	04cd9285-b478-468a-a055-a9d82c99b016	scRNA_Pool_1		380f5968-7cf1-4616-aae7-0bc2c714026a	C5	P26	91.7	96.41	91.82	127787984	0.90357	78.7963	4.8079	90.3197	2247.3	2.82679	0.9887	0.0268425	-0.179408	-0.158379	0.563471	-0.844466	0.0597421	-0.90234	-0.868406	-0.364534	-0.230422	0.757529	0.81728	0.319031	0.238686	0.203234	-0.396965	-0.379091	0.794072	-0.14	0.109133
PPC051	5f5c5255-f41b-46eb-a9bd-7130515e3efc	4f63a2f0-b270-48f8-8603-38d0de2bec74		8f38fc74-ec4a-4014-8462-6e10e018f4c3	scRNA_Pool_2		b7a8856f-a1eb-43d9-87dd-a4bb52f41b85	C1	P20	50.8	71	51.23	121150684	0.856639	83.586	2.9697	92.4446	2102.55	2.71861	0.984	-0.13865	-0.152407	0.231384	-0.891356	0.174385	1.15903	0.384792	0.527528	-0.822893	-0.439889	-0.434073	0.375214	-0.365199	0.964327	0.247826	0.242937	-0.470787	0.141673	-0.106401	0.0651662
PPC134	a140d6d1-9fbf-4645-a083-b870bf2f0f67	2302e931-a8d5-454d-83cf-f86e41c1e901		8f38fc74-ec4a-4014-8462-6e10e018f4c3	scRNA_Pool_2		0af70769-a98d-429a-bba3-06c0b02f6311	C6	P20	14.6	22.1	21.82	120274282	0.850442	81.7673	3.0162	92.7191	2018.06	4.06132	0.9863	0.0712838	-0.280004	0.147482	-0.0270411	0.502649	0.0163104	1.25763	1.20371	-1.0692	0.770143	-0.379728	0.86722	-1.14658	-1.55994	-0.414168	-0.515445	0.414719	0.841235	0.69539	-0.70384
PPC150	b48d5663-b599-4d02-a70b-6bd12546041f	0a1bcb9c-aa08-4f75-b564-ff7abc75235c		8f38fc74-ec4a-4014-8462-6e10e018f4c3	scRNA_Pool_2		559c3a9a-7d1b-4007-a5aa-3d492a9aadd0	C9	P23	59	85.8	59.047	138407906	0.978662	79.278	3.489	91.9429	2039.94	2.57634	0.9849	0.193699	0.00459707	-0.0652565	0.0864864	0.491371	-0.00561626	0.0599315	0.662964	0.365193	-0.19947	0.764584	-1.1072	-0.239909	0.762705	0.00768194	1.21246	0.582526	0.581033	0.305658	0.0236935
PPC002	4f2a904d-793c-4db7-b1da-39d1aaeb1d01	669ecb4f-1a27-4f0d-aa78-79ec87085f1e					946ae460-adc1-4356-8c65-2ba41f5c1e3b	C7	P39	87.3	90.77	90.55	132262490	0.935209	79.0493	4.1444	91.7369	2510.6	3.59285	0.9856	-0.103849	0.172253	-0.255182	0.278532	0.757203	0.540207	0.336907	-1.66166	-0.602329	0.498292	2.09291	-0.888211	0.0239032	-0.943519	-0.289834	0.509532	-1.21534	0.325218	-0.11819	0.594117
PPC003	11c5e9cc-f702-4c47-91fd-201346ab5a3c	985362a3-e536-4368-8996-2bc2db0d8fd5					521f88c8-2f51-4821-9f6c-c3c31bc6b40e	C1	P21	49	74.9	49.44	115431842	0.816202	77.4696	3.0953	93.3422	2125.92	4.44288	0.9825	0.14208	-0.00361585	-0.262516	-0.293611	-0.499421	0.732285	1.17565	-0.242722	-0.393145	-1.08249	0.307156	0.720825	-0.444033	0.061212	-0.326952	0.607707	-0.431918	-1.39198	0.996763	0.504532
PPC005	10571d4e-c0e9-474b-80b6-75c59ebd1942	13a6fc37-f9f3-4b1b-8e6d-340754b84dd0					a58a41bf-4118-4882-91da-5f35068031e3	C6	P23	72.1	94.4	72.38	142027346	1.00425	81.0324	3.4568	92.8462	2265.73	4.20752	0.9881	0.00573491	0.114597	-0.134956	0.409784	0.0360103	1.27597	-0.944102	-0.10918	-0.165021	-1.29289	0.254651	1.36349	-2.81759	0.125101	0.418533	0.38354	0.83601	-0.896958	0.491109	-0.769484
PPC006	97f20ecc-a17b-4d10-b689-908f5b9f3ddc	dd709123-35fa-44e5-b8b2-10d8bcff9294					9600433b-4905-4410-8849-12eecc9fc269	C1	P33	56.7	93.3	56.97	121812824	0.861321	77.4182	3.6712	93.1029	2572.56	3.00511	0.986	-0.154219	0.0232388	-0.407222	0.213576	1.13044	-0.584239	0.410526	-2.24309	-1.21786	-1.49085	-0.834038	0.352047	-1.59654	-0.964109	-3.82387	0.224466	0.68088	-0.329731	1.32842	-0.714316
PPC007	6740411e-0edd-4097-9880-dbcdceb087ea	7b1d474c-45f4-48fb-add3-bf4dc46da9ec					3405645b-17d6-4433-b2ad-9b0b08e5e3ea	C2	P21	65.6	84.2	66.23	127084574	0.898596	77.3123	3.1817	93.0583	2302.92	3.87271	0.9826	0.180441	0.176293	-0.229835	0.132758	-0.110722	0.390946	1.07259	-0.911417	-0.71234	-0.0340131	-0.373933	0.896477	-0.467087	1.0309	-0.511129	-0.432781	0.23693	-0.662496	-0.0285971	-0.33691
PPC010	f0173728-58cb-4d7d-b28d-02355b49b9ed	c5b18bcb-bbb9-43ee-989a-717c14371257					6c5e3260-2dda-46e9-836e-9b3bf340719b	C5	P24	71.6	95.4	71.72	159371668	1.12689	82.1072	2.6253	91.9096	2158.21	3.83554	0.9825	0.0510881	-0.0459421	0.397339	-0.213483	-0.598544	-0.458808	1.07069	-0.861154	-0.0977499	0.822055	0.481783	0.214011	-0.244505	-1.60946	-0.394779	-0.87903	1.87587	0.13876	-0.0846094	-0.937178
PPC012	c9ef3edb-1bb1-4233-a6be-4efd897ac110	4eb10fcd-1c59-44cd-879f-7a072de4b38a					d157c1e9-ec4e-4c71-b11c-5a4ec94297f1	C11	P21	92.9	98.72	92.9	143335456	1.0135	79.7739	4.6763	90.4401	2292.54	3.61392	0.9857	-0.127392	0.0836595	-0.0276542	0.226644	0.331557	-0.304615	0.204578	0.185148	0.351143	0.0781553	0.627379	-0.0935762	0.855036	-0.641295	1.11805	-1.37836	0.316429	-0.969758	0.236333	0.244706
PPC013	35bdd022-52cd-43e0-a658-3ea802787462	e5ec2976-7055-4179-b9a1-411c5019dbf2					bef00d67-00f1-4c79-b6b1-4688632215c6	C1	P23	92.6	99.59	92.6	138353166	0.978275	82.1497	2.9289	93.1772	2366.17	2.75006	0.9878	-0.0868364	-0.194022	-0.273892	0.398029	-0.398904	-0.0198123	-0.171423	-1.07684	-1.0358	1.26105	-0.341495	0.0241362	-0.170429	0.309125	-0.20751	0.396035	-1.085	0.411672	-0.0576888	-0.604921
PPC014	416e2905-329b-44ed-bb02-8a3b1ed6847e	3ff1ec68-6cb9-4f9f-b2c8-5f318be79163					53094285-f8ad-4382-91bc-0048ec2f792e	C4	P20	81.4	90.94	81.72	124625776	0.881211	82.0328	3.2488	92.8063	2294.89	3.58337	0.9855	-0.00903622	-0.22004	-0.167057	0.496762	0.334216	0.0726692	-0.492865	0.160009	0.0596521	-0.800759	-0.417817	-0.670586	1.27715	-1.12079	0.418527	-0.229596	0.500755	-1.48639	0.0721037	-0.39863
PPC016	27d69b74-d193-448c-91ac-2b7fb07a49ac	91bb182f-aeff-4340-aaf5-99b1d57ba5f9					c8a7e585-2ea8-471b-aea6-e3238e4921c4	C5	P23	63.8	77.7	63.868	138305026	0.977935	82.1078	3.0808	92.569	2197.61	3.14683	0.9885	-0.0928836	-0.0905511	0.0736736	-0.644941	-0.3695	0.729604	-0.334105	-0.578494	-1.01156	0.374254	1.07147	-0.763462	-0.434519	0.882234	0.828696	-0.251219	-0.0931309	0.246383	-0.43597	0.274566
PPC017	7ecf080d-4d17-4023-b024-85a5942d55fe	6578eed0-d583-4065-b30c-f0814dff2b00					1110cac8-de5b-4f34-a788-b5f8840c063a	C4	P21	79.5	90.4	79.67	96482214	0.682212	79.6619	3.2368	92.7592	2168.72	3.26586	0.9816	-0.00602706	-0.0729053	-0.232037	0.550438	0.269827	-0.00102067	-0.418174	0.148197	0.653358	0.347833	0.504184	-0.966499	0.405685	0.105281	0.409297	-0.976657	-0.628781	-2.11525	-0.455236	0.00726006
PPC018	000a5dcf-764a-4f69-ab1c-5950cec4bbbe	e95da9ab-054c-4ee9-aa0a-27f63f19c214					ca3d3f50-6a44-4bf6-a881-f0f908e23450	C3	P25	59.9	91.5	59.964	153893998	1.08816	78.4538	2.8056	93.1777	2496.68	3.03229	0.9836	-0.0944261	0.132026	-0.349425	-0.374181	-0.11406	-1.28454	0.445926	-0.454669	-0.1834	0.358507	-0.373058	-1.55673	-1.60152	-1.42983	0.818735	0.504735	-0.181757	-1.07847	0.56737	0.0829347
PPC019	f772212a-cd98-40f9-bdcd-e75740c1f6be	c0fde6a4-7316-4519-b48d-08e76684562f					139281f0-7e77-4e1b-9e28-9bcaef2944ba	C2	P43	86.9	95.65	87.63	138780654	0.981298	81.1312	3.8066	92.2635	2396.13	3.37486	0.9832	-0.0623611	0.168009	-0.264062	0.464451	0.410575	0.915151	-0.452717	-1.94678	-0.93734	-0.779734	1.39884	1.22376	-0.950424	1.37598	0.260996	0.280216	1.43001	-0.918392	-0.140315	0.143244
PPC021	749a66fb-0d16-44fa-b263-cc4e260c5fd6	1a4cae74-8ad0-4d5b-b9b0-d5d366854639					743d6428-391d-49fa-b686-359707ce46bf	C2	P34	86.6	91.93	87.15	134961688	0.954294	79.1873	3.7006	90.4586	2138.26	3.30123	0.9841	-0.118843	0.0871539	0.144832	-0.0913913	0.0936681	-0.584474	1.15936	-1.12654	0.632171	0.533872	1.27011	-1.0557	0.729483	1.13567	-0.473301	-1.22069	0.759517	-0.653441	-1.43511	0.93801
PPC022	ed175850-c13a-4b33-947d-bd6e911000db	31ab381d-b6fd-4d99-b20b-1e9535e41d45					2e68c396-4602-41c7-9e95-b80d75d04a2c	C6	P19	57.3	89.3	57.371	142638320	1.00857	80.0028	3.0806	92.3182	2125.96	3.60659	0.9862	0.0856578	-0.127305	-0.0450194	0.366035	-0.853092	0.130164	0.950628	0.00372862	-0.257954	0.461726	0.796961	-0.881906	-1.2032	-1.43636	-0.136777	-0.255978	-0.207959	0.307082	0.563118	1.45082
PPC024	66d88423-3567-4c3e-82dc-eff030aea3ca	8372580b-9116-4390-aa0b-6956dacb8a2e					f895b77b-0a9a-4df4-ada0-da99c541365a	C1	P30	66.8	91.6	66.872	114137626	0.807051	80.5123	3.4468	91.826	2246.55	3.64939	0.9863	-0.0974111	-0.215887	0.135094	0.0961059	-0.935501	-2.23658	0.0225449	-1.79679	-0.287174	-1.03662	-0.0607581	0.602547	-0.996422	1.4065	0.903694	-1.37434	0.283948	0.8762	0.823952	0.911592
PPC025	a314e30d-7fb4-4f68-860f-1ac1f3bdac07	e4f0a814-060d-48d7-bf80-0126c36199b7					e0223e6e-9ae2-44e8-802a-b7a2e8beb803	C3	P23	54.3	90.8	54.315	142442426	1.00719	79.4847	2.7799	93.2243	2261.26	3.80236	0.9854	-0.0632513	0.0612119	-0.200538	-0.0500071	-0.47306	-0.723566	-0.944611	0.971992	-0.411855	0.760284	0.686483	-0.65565	-2.23152	-0.811613	0.166494	-0.384452	-0.157776	-0.795281	0.428768	0.157973
PPC031	d4073658-c7fe-4f53-9e80-b95121a65475	8ae6e66c-b3a2-436a-8a28-94356cd373fd					33b44b6a-0ca3-4203-86dd-c61c0360e8cf	C5	P20	87.1	96.17	87.19	129564746	0.916133	78.0142	4.644	91.9162	2579.09	6.11986	0.9892	-0.123461	0.11478	-0.283211	0.414809	0.306043	0.510546	-0.091213	0.990822	1.5464	-0.999893	-0.321422	1.33411	-1.39453	-1.05384	1.27022	-1.64713	-0.84843	-0.086909	0.747442	0.171567
PPC032	e126c62a-cd3d-4ce3-b632-da7fb7bd9e4a	ddffb897-2497-482f-bc75-7ad72150408f					6a85b2e4-e5bc-448b-9602-bda2c883d24e	C5	P19	87.2	93.99	87.41	136444598	0.96478	81.553	3.5118	91.4692	2433.13	3.75371	0.9886	-0.11605	0.106438	0.163957	0.161829	-0.0112832	0.14243	0.924826	-0.325623	0.3948	-0.815796	0.698376	-0.0538912	0.594782	-0.278554	0.477786	-0.335731	-0.738766	-1.12159	0.279285	-1.14718
PPC033	dc7b36c7-6492-4585-a072-10894fac10a0	522a5b8a-98e5-49e0-8dd5-09793ebcbeac					132a05a7-b4f8-43a7-996a-a92c0f3088a6	C2	P19	60.2	87.8	60.39	126176544	0.892176	82.4497	4.0825	90.7977	2120.37	3.89737	0.9875	-0.0759731	-0.14096	0.217966	-0.19662	-1.07311	0.584727	0.302176	0.80227	-0.422838	-2.26994	0.782126	0.208573	0.567473	0.652626	1.15273	0.491195	-0.109714	-0.00722481	1.23409	0.833838
PPC035	1a8bce86-bd08-4d39-9e63-9448e6326f29	0ec2e578-5a25-45ab-87de-5927ebe0f8af					eddb2e1c-6292-4632-888e-db67335a7951	C1	P25	93.1	99.04	93.19	88513168	0.625864	78.3274	3.0964	92.6213	2614.62	4.29169	0.9843	-0.0814233	-0.107625	0.294544	0.510131	0.860396	0.595315	0.420753	0.0357488	-2.60552	-1.08587	-0.296719	0.231552	1.34587	-2.0765	0.735841	1.06506	-0.078294	1.22778	-1.25586	0.561834
PPC037	c72fc475-80f0-4fe3-b306-acebd17f3bdb	4fb56c9d-a815-462e-ba66-bae060c53a65					eff1fb7a-8a73-4be4-b78b-97b7ec2e78a8	C5	P26	82.1	94.9	82.129	138083360	0.976367	79.5837	3.4591	91.3557	2194.6	2.8496	0.9807	0.0432337	-0.199497	0.14747	0.408617	-0.369654	-0.844751	1.57172	-1.3016	1.35957	0.998502	-1.99887	1.27063	0.495153	-0.744831	-0.669333	0.59596	0.701227	-1.13129	-0.794232	0.109012
PPC038	10f10a94-511f-4538-9c0c-cbe5fdb14b6c	f4b0146d-7508-457f-a754-bb4042583c4b					8d0fadab-d484-41df-9519-58229dd0ba27	C5	P19	71.4	91.6	71.41	163268118	1.15445	79.7232	3.0524	91.7476	2342.51	4.22413	0.9857	0.00408552	0.0274375	0.154455	-0.551883	-0.561281	0.436147	0.353495	-0.175435	-1.04708	1.75045	0.173776	-0.712113	-0.63477	-0.462774	0.381832	-0.167151	0.610063	0.0135836	0.0530513	-0.37835
PPC039	8dcd5c7f-fa13-4302-af2b-915c878e23e8	9df870bf-744c-4cfe-a95d-e04b61dbf2a5					8f4c4c92-c86d-4573-a92a-631e859946cc	C2	P19	79.3	94.8	79.3	142159648	1.00519	81.6447	4.4813	91.2598	2535.61	3.31758	0.9855	-0.0599322	0.109	-0.189195	0.514449	0.174653	-0.461276	0.188796	-0.0110045	-0.542928	0.4392	0.464863	1.1414	-0.240595	0.533462	0.596747	0.499635	0.932209	0.0100491	-0.826977	0.0357806
PPC040	c99ef20e-a237-47af-95bc-15550378bbd5	0af7e581-1fcc-4bb0-ac8a-27b783374489					bec7835e-c74c-4fe5-8285-ade751acf270	C7	P24	85.6	97.2	85.6	132724964	0.938479	80.7816	3.3125	92.0134	2393.34	3.73711	0.9908	-0.0909396	-0.0588634	0.0810742	0.168019	-0.130949	-0.762566	-0.425914	0.115048	-0.614061	-0.0376155	-1.49042	-0.228673	0.255439	-0.462186	-0.697251	2.0518	-1.83697	-0.645658	-0.698732	0.132111
PPC041	28114ea7-018a-47bb-af34-32bcfbf1a233	e165f4f3-5bf6-4464-a71d-e50459fcd9ed					2e705beb-3a8c-42c6-bd1b-e786e496b99b	C3	P20	41	86.7	41	139644998	0.987409	87.5841	3.6242	93.1829	2737.25	2.81269	0.9829	-0.162734	-0.0346741	-0.450878	0.0123482	0.142744	-0.151957	0.175414	0.288966	0.670892	-0.013243	0.268273	2.56118	-0.0971397	0.143877	0.582623	1.99551	1.76078	0.776955	-0.179082	1.08344
PPC042	36e99817-83e7-4dba-8e15-61f1184ab62d	7d8960f9-cc83-4d6e-b370-bd7ff712b035					e8ead29b-7dcb-4cf7-a3a9-d14e5da7a428	C6	P23	83.7	89.69	83.85	134023176	0.947658	73.7417	3.7445	90.6846	2277.13	4.7776	0.9851	-0.129769	0.194795	0.260128	-0.142941	-0.327152	-0.465262	1.20384	0.00580913	1.54195	1.19467	0.492269	1.02941	-0.981351	0.199763	0.342099	0.283268	-1.84165	0.573707	-0.0191791	-1.00776
PPC043	fdfddc05-516f-4408-83a3-731309a5bbb9	34c79720-7710-4f86-b1fc-ef6565ab8459					6105f956-51a9-4aa7-82fc-6e4150b3c743	C4	P20	59.8	94.5	59.8	172631458	1.22065	83.0548	2.7553	93.0514	2378.84	4.37925	0.9826	0.103058	-0.0156645	-0.122226	0.0938881	-0.220566	-0.0219474	-0.489888	0.66449	-1.73813	1.90649	-0.522665	0.108447	-0.238221	-0.257736	-0.356648	-0.614141	-0.890227	-0.245662	-0.248464	1.33109
PPC047	ecc872f3-1dab-4076-a08b-f186d17805b7	59b0ea32-8c09-4434-8c2d-59c431142089					002e2dae-6d73-4e18-8618-11faae8f66f0	C5	P23	70.4	99.4	70.4	138030122	0.975991	76.5752	2.9306	93.659	2387.19	5.86263	0.989	0.0962704	0.238745	-0.370892	-0.426134	-0.327367	-0.625462	0.779088	0.171852	-1.28838	-0.354168	-0.563704	-0.171466	1.13511	-0.536385	0.658161	0.546629	0.0633568	0.177279	-1.21073	0.0101569
PPC049	8c9ce6f6-06f6-4d70-885a-3c07d3ef8f91	43a8f18f-a530-4476-9889-ddeb98a1924a					be5c4271-80f5-4bc4-bcf7-23794ca13df0	C5	P19	67.2	81.6	67.28	145847676	1.03127	80.8174	2.8995	92.5576	2106.85	4.10992	0.9854	-0.00945774	0.108502	0.0549153	0.251712	-0.00240115	0.153476	-0.441966	0.936804	-0.487133	1.24949	0.108484	1.04379	-1.35807	0.370371	-0.0968907	-0.282316	0.464811	0.703585	-0.609492	0.582834
PPC050	4d7c824b-1b6b-40d7-a48f-f0635aebc459	0f518720-9d4b-4985-a620-edb44511dce9					2b86a385-0107-4700-b608-c8c5499ae4e1	C3	P19	68.5	85	68.64	143977912	1.01805	80.825	4.0292	91	2565.45	4.5792	0.9861	-0.0983415	0.210146	-0.0184815	-0.264273	0.54334	-0.25987	0.135104	-0.666604	1.04426	0.752828	-0.13761	0.323655	-0.227455	-1.8273	1.38031	0.690101	0.160623	0.757632	0.267369	-0.446063
PPC054	639f158b-0cf7-47a2-bbd7-7599437df15c	2d9b9c8d-5187-4db3-b609-25b390a16045					c5b63119-a36b-4b3e-ae4a-1e39b8cd17c3	C6	P20	61.2	79.9	61.73	121630010	0.860028	79.3624	2.9066	92.5671	2125.43	3.53215	0.9883	0.0403634	0.0224262	-0.0867787	-0.230442	-0.0607215	-0.16912	0.110033	0.401563	-1.16165	1.02875	-0.384469	-0.214885	-0.5867	-0.615793	-0.143579	-0.244327	0.882141	-0.524562	0.474448	-1.25512
PPC055	214ad59b-7245-4ca7-bf42-84cc2e09bbbe	f21273d8-273d-44f3-88a7-a2db6893f10e					cb1d767d-a3f6-4bf2-86d2-ae9428560551	C12	P26	67.1	81.5	61.93	121133324	0.856516	77.8227	3.0294	91.7228	2062.19	3.66262	0.985	0.085068	0.244539	0.247299	-0.096005	-0.118941	-0.437508	0.890465	-0.274393	-1.08665	-0.323102	-1.01542	-0.138848	0.0190241	1.20247	-0.427586	0.510057	0.585609	-0.53997	-1.43352	-0.0864887
PPC056	21681dd8-da3c-47c9-904c-3b8a91b2c3eb	3d135361-2fe1-4bbf-b410-4c8e40013343					86f935ca-d482-42c3-afac-a4d66d9d3333	C11	P27	84.5	97.6	84.53	278268340	1.96759	85.5188	3.2745	90.7216	2582.6	2.72717	0.9818	-0.141694	-0.0844108	0.364003	-0.218931	0.0154796	0.539693	0.681106	-0.0935818	-1.11862	1.49129	1.31399	-0.548013	1.13379	0.256452	0.423951	-0.473097	1.03175	0.361553	0.672112	0.494899
PPC057	e932e556-59a6-4f70-9b4c-ef5f69dac3ce	80c4bb8f-07d1-4d12-92a5-07d09f5cdb29					76ad85b8-d6fb-4c29-854e-19b6247ac858	C5	P27	76.9	96.5	76.919	134019960	0.947636	79.7299	3.2815	91.9981	2096.1	2.11695	0.9827	-0.0628813	-0.11768	-0.0688762	-0.4206	-0.214308	0.479744	-1.84089	-0.435051	-0.127772	0.863015	-0.76309	-0.554352	-0.326474	0.609566	-0.00601092	0.531258	0.0590981	-0.0610108	-0.489979	-0.288849
PPC058	74809453-1b01-40bb-9071-47a93de70c78	011b5bae-c25d-43e9-a5dc-fd5f8a2fb7bd					dd7c32d9-5cf7-40c1-9b30-52d20ea9d2ea	C4	P20	82.4	96.1	82.483	133520346	0.944103	82.4785	2.6434	92.7874	2020.68	3.52196	0.9873	0.0381575	-0.0727747	0.216449	0.800372	-0.631411	0.107896	-0.114329	1.10773	-1.0856	0.274097	-0.0676371	0.848793	-1.68068	-0.449782	-1.22374	0.293125	-1.13045	-0.489973	-0.397675	0.913051
PPC059	f549b5fa-a6c0-49fb-8a07-dda4f72ff076	b562db25-cd6f-448c-9ea1-b540b0dfb3e1					77ed3352-157c-4998-ab52-37f26411c09d	C5	P24	72.1	91.8	72.148	106011016	0.749588	80.9086	3.435	93.2872	2172.31	2.06801	0.983	-0.0321988	0.0548897	-0.40009	-0.286855	0.0908418	-0.30843	-0.817638	0.89789	-0.369813	0.303998	0.739597	-0.15589	1.13502	1.20218	-1.6457	0.0675194	1.66517	-0.0559265	0.565183	-0.374376
PPC060	d15cdce3-1f22-4224-8ae3-0ff1b878e111	80c1f61e-74d3-4056-8796-ff288887a9af					70e3b2b5-4849-44d3-a5b4-5337b63b7005	C5	P21	79.7	94.1	79.95	139907888	0.989268	82.1699	2.6501	92.5474	1973	3.09952	0.9899	0.00521823	-0.0983116	0.265804	0.041767	-0.86488	-0.149417	-1.39815	-1.20539	-0.754249	0.236846	0.162815	-0.136105	-0.158365	0.526043	0.183312	0.772173	-0.413274	-0.161358	-0.0825111	-0.200028
PPC061	49e6ade9-4681-4533-9665-39362a71f43a	35743bc4-9352-4bc9-8c3a-43a4cc2cef27					4c2569ca-2335-45c3-8ec7-d63413c38519	C3	P21	44.6	97.2	44.6	144890076	1.0245	77.6793	3.1529	93.6191	2514.89	5.32211	0.9856	0.126994	0.214882	-0.396331	-0.835587	-0.107578	-0.11365	0.375702	1.03042	-0.291604	-0.818273	-1.16206	0.912249	0.152727	0.688781	0.762183	0.156448	-0.156567	0.68982	0.60871	0.29863
PPC062	1c858ef3-c305-4c6e-a3ac-594e9b9b98b2	40778eba-35ba-4377-b3a1-626b9a8f7a01					0f2af67c-a247-448c-9133-1927ed0eaa48	C2	P23	80.3	94.1	80.317	137011170	0.968786	79.2696	3.6974	91.6786	2228.75	5.19677	0.9829	-0.0488695	0.139247	0.00675369	-0.0779889	-0.088765	0.403102	0.357466	0.317989	-1.13155	-1.01122	0.7141	-1.28589	0.25308	-0.340773	1.08593	-0.433019	0.268502	-1.05222	-1.06346	0.194045
PPC063	4dea55b7-22ec-4274-9813-81eaa4f382e0	5c3726d3-ef81-4b44-981d-d75590fc0200					afc705c1-51ba-4fd8-bb9a-880d5e7f5e9b	C5	P19	82.7	96	82.761	128060878	0.9055	82.3625	2.7769	92.3517	2138.03	3.74673	0.9859	-0.0830124	0.153778	0.29372	-0.39693	-0.0677034	-0.261218	-0.254556	0.523273	-0.718623	-0.628502	0.78822	-0.123662	-0.358809	-0.312993	0.607012	0.0120477	0.115119	-0.783436	-0.736116	-0.151114
PPC064	b9e30469-13ad-4792-878a-889cd6480f91	5e99cc57-3fb2-42b4-8a11-048f71387a38					0a3c09bb-6e80-48cd-8aa9-13dd3b965e52	C3	P24	85.3	94.29	85.377	197661306	1.39763	80.034	3.3759	92.9253	2606.35	3.34012	0.9868	-0.128605	-0.0896447	-0.382977	0.238497	-0.00280702	0.178698	-0.252046	-0.108403	-0.968656	0.882296	1.18062	-1.01981	1.05918	-0.243063	-1.02756	0.196759	-0.459515	0.252258	1.15199	0.695894
PPC066	59ba8d64-a92b-4ae2-bcb4-847de2fdf1dd	f7bc631e-d073-4df3-bbdb-f98c74c36fd5					15c4e917-b666-48cf-bef5-7008cb8b6613	C13	P19	86.2	98.3	86.21	153805528	1.08754	77.3148	4.4605	90.5319	2282.44	4.91887	0.9864	-0.0554837	0.190053	0.00642252	-0.209053	0.194965	-0.0681596	-0.387644	0.18456	0.0406159	-0.052666	-0.187906	-0.45242	-0.353516	-0.49072	0.45255	-1.28043	0.106878	0.19937	-1.12387	0.264095
PPC067	5595871f-2997-41d2-b749-6ad518e89bd4	e38d6f13-de78-4cd9-b7ce-d0c6233e08a0					afb0409b-1d5c-49d8-bfb4-97070dc5b923	C4	P22	78.9	90.1	79	141604740	1.00127	83.803	3.7386	91.7535	2306.13	3.63849	0.9872	0.0085071	-0.0908069	0.320205	0.125216	-0.0477036	-1.4935	-1.13216	-0.610101	-1.20434	0.0295983	0.542322	0.819411	0.733159	0.208257	-0.244744	0.051215	-0.539936	-1.01676	-0.177021	-0.397152
PPC068	17911abe-0893-4919-b45e-5df3d3fe63c8	ae757c28-7757-4a5e-9016-9d89dbf56499					e6fa4d27-a997-43b2-8142-c7f2bb636716	C2	P26	68	96.5	68.0084	143029918	1.01134	79.9568	3.9951	91.1754	2069.79	2.39523	0.9818	0.0702582	-0.0484998	0.120108	0.38998	-0.846855	0.18266	-0.451484	0.483458	1.68543	-2.02633	-1.12773	-1.01661	-1.10582	-0.699649	-2.01484	-2.09709	1.79715	2.04588	-0.748784	0.690083
PPC070	aaf0f250-d1af-444f-941b-9d165e1bc2b6	0cc47c2f-5fcf-4dbd-97a5-b8fd32e0955f					e96a058e-52e4-4612-a527-469003161c75	C1	P19	77.1	98.2	77.145	124906528	0.883196	82.8844	2.7802	91.6492	2031.28	3.40578	0.9792	-0.0378824	0.0600695	0.315599	0.135883	-0.729293	-0.101821	-0.612447	1.64016	0.170129	0.34708	0.349037	-0.638407	-0.505092	0.460883	-1.11337	-0.335136	-0.357808	0.0762899	-0.403158	-0.569776
PPC071	e6c010c7-dffa-40ba-86ca-355507b47e86	f7790cb8-4191-4342-8fe0-4cafdeb5e28e					1a9fb27b-fc1c-493f-af07-e1086b287a16	C4	P24	81.9	95.3	81.925	139091530	0.983496	79.506	4.2257	91.1103	2248.92	3.02812	0.9821	-0.103059	0.173099	0.111128	-0.1301	0.302214	-0.761738	0.386799	-0.0172723	0.992163	0.279382	-0.18735	1.45159	0.494978	0.867667	-0.386456	0.415391	0.559323	-0.656408	-0.868337	0.500798
PPC072	bd4643a6-9742-4a25-8029-a967cc2a84c7	c08cc10c-44c1-4fa4-897a-636f5dfb058f					11b237bb-560d-41cc-95a9-524c4b5a9abd	C2	P25	82.1	96	82.13	158247878	1.11895	80.8738	4.0872	90.7566	2160.33	3.19714	0.983	-0.0188718	0.059405	0.242666	0.0331188	-0.572358	-0.81658	-0.536762	0.33745	0.0845686	0.228323	-0.0195143	-0.220276	0.800554	0.0481677	0.36892	-0.023893	0.157853	-0.504259	0.136274	-0.835827
PPC073	7efe2fbe-251e-4c1a-9616-438a26f42a5d	8303223c-ca10-460c-8e5a-7de911452b46					462a8d6e-9832-4f92-afe1-b4b9f2968e69	C3	P23	74.6	95.7	74.677	140098278	0.990614	77.0664	3.1439	92.9232	2197.95	2.23279	0.9896	-0.137283	-0.063618	-0.312051	-0.412511	-0.00649449	-0.590905	-0.289981	1.615	0.936214	0.529541	-0.904022	-0.3035	0.746538	-0.0321093	-1.14855	0.227283	0.0774611	-0.162941	0.730081	0.282002
PPC074	3b6632a5-1006-45f8-9865-d38221294831	2a44f533-ac1f-45ba-b02a-d699878dbac4					7e83acd4-1111-47ee-9163-db0bfb03b6a5	C4	P21	63.2	91.8	63.3	76557850	0.541329	79.8157	3.4585	92.9594	1908.98	3.99516	0.9904	0.153933	0.0558108	-0.283286	0.0993884	-0.091256	0.368126	1.01072	-0.593031	-0.923262	-0.851532	-0.705654	0.808107	0.477696	0.239443	0.41758	-0.859234	1.25231	-0.299934	-0.153812	0.0719912
PPC076	0c0a6edd-427f-4882-acfd-d21456416649	4eb13614-67fd-45b7-b770-d94c80fc6815					fb62e8d4-bef1-42ee-9f17-34b23aede431	C4	P22	89.6	98.72	89.6	149734198	1.05875	78.5602	4.733	90.1965	2169.08	1.85412	0.9847	-0.059463	0.154167	-0.155691	0.231513	-0.676567	-0.215436	0.426504	0.71705	0.786674	1.1127	1.08947	0.111797	-0.350976	1.57924	-1.20527	-0.200454	0.787734	0.344514	-0.28987	-0.225179
PPC079	7df93333-f21c-4775-8679-c2518e05bce4	694fce30-682c-402a-9d51-661235c54345					2ecc8367-9908-419c-b88c-c0c10e2323c9	C4	P23	69.8	97.1	70.63	150895274	1.06696	76.4265	5.4882	89.2206	2445.13	4.71437	0.9873	-0.08237	0.137812	-0.0605741	-0.129311	0.0574609	-0.771567	-0.388548	0.795683	-0.561873	0.595709	-0.794076	-0.924787	-1.27766	-0.676292	0.264776	0.20572	-0.797723	0.815919	-1.2915	0.785455
PPC080	9e7013ce-054f-46ae-bc49-4abe5d53d88a	2fd8fb69-d84c-4dc7-ac78-3cc511acd829					18127733-30c6-4da5-acab-b18d8f983ed4	C2	P25	75.2	94.3	75.246	143345002	1.01357	77.2534	5.8386	90.8083	2508.84	2.5944	0.9857	-0.0871435	-0.237648	-0.355347	0.0967509	0.465088	-0.116021	-0.67296	0.584238	0.598121	0.536181	-1.2654	0.2553	2.09051	1.64073	-0.43829	-0.396542	0.313941	-0.236052	0.125498	-0.0463017
PPC082	032f42b3-42da-4a6a-9b01-cdf540e1866c	32ee31cb-156d-4a95-a708-6271f7e2cbab					3ec9f05f-87e5-40f3-a1dd-6293fb281d78	C5	P22	86.2	94.26	86.5	148652728	1.0511	78.2429	3.8059	91.9738	2366	3.93284	0.9869	-0.059491	0.145776	-0.255008	0.0378766	0.0113831	0.111137	0.109892	0.81042	0.240038	-0.0883347	0.944291	0.0969406	1.10116	0.0771313	-0.755826	-0.296077	0.225249	-0.118978	0.0676167	0.111124
PPC083	1593705e-30b4-4a9b-82a3-d5022a6dd6c1	47219abc-812f-4675-9486-65e4d664658e					ed383297-7ce7-49e3-9846-a5c8fa16c47c	C2	P24	39.9	73	39.925	148866896	1.05262	78.6769	2.7731	93.5937	2087.22	3.86798	0.9861	0.12632	-0.197003	-0.0747177	-0.622126	0.328046	-0.339952	0.384345	1.02822	1.15306	0.670117	1.68515	0.292518	-0.927087	0.200337	0.645059	-0.067297	-0.656328	-1.10297	0.643171	0.592766
PPC084	032adc29-28f9-45dd-8b8a-563c3170680b	3e87ef5c-48bc-4e37-a89d-2b71f6afa8f6					228914aa-656a-42c7-9036-789806cb0681	C6	P20	78.9	91.1	79.01	312835000	2.21201	79.1651	3.4883	91.5325	2958.93	4.28813	0.9773	-0.10438	0.166304	0.043323	0.27668	0.0781752	0.351606	0.301906	-0.257052	1.18255	-0.389559	1.34875	0.563903	0.87731	-0.307716	-0.389888	-0.886875	-0.915713	0.791293	-0.216147	-1.28769
PPC085	55396f13-62ff-44de-833b-05fde4ad97c6	4a1becf2-f540-4a14-99a2-41aa3205bd81					2addc5a0-235c-4c14-b285-913897ec2ca9	C1	P30	63.6	95.1	63.664	128367472	0.907668	82.3939	3.8199	92.6456	2121.78	2.6126	0.988	-0.00784225	-0.144299	-0.0628565	-0.40997	0.224019	-0.31736	-1.81883	-1.31207	0.0654287	-1.04463	-0.785371	-0.659674	0.296056	0.128981	0.36382	-0.457203	0.645615	0.210734	-0.579478	0.391638
PPC086	336ef507-cbf3-4f5b-b12a-3e1c99008866	86de87d1-013a-4315-b336-684b47630765					40b7ed61-a5ab-4af2-a9f5-9e7d6029ca3c	C6	P21	71.9	85.9	72.15	156441368	1.10617	84.0027	3.2031	89.7233	2166.99	4.13145	0.9781	-0.0617844	0.158528	1.24805	-0.193542	0.927363	-0.371762	-0.743132	-0.399206	-1.27824	-1.21743	-0.363977	1.80385	1.2539	0.36283	-0.498762	-1.33852	-0.621063	-0.666162	2.32844	1.0013
PPC087	cd6dc660-550f-4a19-b9f7-f1bc9c893ca8	62e55d9a-4bf7-4ab1-bfc1-32b711e68dd4					33adb0c3-2a21-4273-b82d-452893dc4c6d	C6	P22	85.8	98.9	85.8006	123807298	0.875423	78.8521	3.6435	92.0213	2405.57	3.53303	0.986	-0.108043	0.141272	-0.314431	0.092059	0.0923748	-0.212318	-0.238865	1.05089	-0.109648	-0.124972	-0.301465	0.276878	1.03395	-0.103456	-0.541977	0.820507	-0.707867	1.11187	0.822434	-1.25572
PPC089	26a78ad0-744c-4399-853f-4fd0fd2b7c14	f008a0d9-f795-4f1a-88e3-bc7597dac9ea					6bad034f-26cc-4088-9610-a6a20eb5ce34	C2	P20	75.7	96.3	75.7006	147192234	1.04077	80.2937	3.3894	91.9961	2136.63	2.81315	0.9815	0.0736828	0.100338	-0.104088	0.201536	0.340654	0.497168	0.496375	0.191166	-0.773208	1.73315	-0.372254	-0.461112	1.54038	0.25006	-1.95757	0.260688	0.0998411	0.997023	0.368174	1.25592
PPC092	03235361-4310-4737-ac0b-4ce92d99fbf3	65800a26-3000-4254-8e7b-a95ea64012d0					4e5552f0-b344-4503-8fec-eb232764c13e	C4	P23	77.5	88.3	77.79	138821608	0.981587	80.8499	4.0266	91.4359	2290.85	4.39356	0.9852	-0.0325636	0.0184555	-0.216793	0.203615	-0.130533	0.567838	-0.965001	1.12902	0.82347	-1.77322	-0.534395	-0.656376	0.399411	-0.95413	0.0995927	-0.455763	0.175756	-0.611184	0.193405	-0.332853
PPC093	2756c53f-5446-4d96-b44b-1efbfda4dbf2	9baa142a-c0b7-47c0-b3d3-1c9c1e0bf923					14469410-7d44-4537-9815-f3646c0ebe93	C1	P22	86.7	92.18	86.766	148904144	1.05288	80.5989	3.8625	90.7763	2137.38	3.04331	0.9863	-0.151237	0.00696182	0.0550325	0.0678088	-0.298822	0.539967	1.06418	0.918983	1.03346	-0.629285	-0.245011	-0.202296	0.113965	1.19749	-0.65861	0.102037	-0.267963	0.373854	-0.343547	-0.0249581
PPC094	bfd08f92-7030-4c34-849d-0187c8e88c74	56e6a7e5-7b14-4cd0-bc38-030fb2a49008					d68c6980-b037-410a-ac92-38bef3e03071	C6	P33	74.9	94.1	74.918	136372334	0.964269	79.9218	2.8517	92.9673	2146.28	2.91976	0.9883	0.0249495	-0.0854981	-0.0454463	-0.0437651	-0.538898	0.851609	-0.963062	-1.15164	1.58768	0.44189	-0.762113	-0.248238	-0.217983	0.437237	-0.223629	0.416934	-0.152424	-1.1013	-0.56222	-0.43451
PPC095	f8d3cea0-5f3f-4298-b4a9-145571ba840e	1b0e840b-9cf2-4759-a9db-b2e9215c525e					cfef095f-4787-4566-aefa-6c008e03dfe3	C2	P21	40.4	72.6	40.453	143544588	1.01498	82.0196	2.4568	93.2866	2332.71	4.78771	0.9862	0.253408	0.115118	0.165749	-0.682869	-0.15581	0.22532	-1.07946	-0.530395	0.190611	-0.223411	0.376495	1.65432	0.400244	-0.993015	-0.626028	-0.598082	-0.49007	0.186646	0.0609087	-0.393094
PPC098	50d9dcf3-cbdd-436f-bbf8-fcbb920d23e0	d2eb8896-4bcc-498a-ac67-dae683faf475					f11bb53a-aad8-461c-9eb9-0a1a11d41dff	C2	P21	74.9	94.7	74.913	127904494	0.904394	82.1091	3.1423	92.4095	2118.81	2.68185	0.9903	-0.0526843	-0.221177	0.0348162	0.267391	-0.429469	0.745689	1.05637	-0.33496	0.670554	-1.51983	-0.0694298	-0.302356	0.014278	0.309011	-0.559605	0.877919	-0.129545	-1.06488	-0.280731	0.15383
PPC100	a77d48d0-a1a9-4f2c-ae14-ed6a952163bc	e79a9982-b9d2-415c-ab6c-7205fe49369d					848e2faa-d9b8-4b20-82c3-32493c71770a	C2	P19	89.4	95.99	89.55	121176984	0.856825	83.3193	3.2361	92.0976	2170.2	3.29312	0.9859	-0.0749551	0.0610167	0.0946828	-0.0410031	-0.130253	0.392633	-0.587052	1.14922	0.161501	0.146941	-0.25012	0.400928	0.903887	-0.45229	0.0990993	0.952307	0.163494	0.242048	0.423061	0.607822
PPC101	af5ba1a2-837e-42e6-9afa-16207886c776	f8433b1c-dcf4-4eb2-b170-b1a218a22cd2					2032b16c-4b24-414c-b67b-71e7748c46ae	C1	P25	44.3	89.1	44.376	133503566	0.943984	81.2785	2.7421	92.5657	2190.28	1.73774	0.9879	-0.157359	-0.0103437	0.143555	-0.903202	-0.275589	-0.0776234	-0.39043	-0.449991	1.0058	-1.40391	-0.17202	-1.95097	-0.98047	-0.357625	-1.1314	0.590189	0.524655	-0.20459	0.699592	0.341202
PPC102	76db32e7-8830-4346-b3ee-ad0395cba242	7e46a561-21f6-4340-b2e2-41ef50b7d943					eb628df8-ea77-4a28-bd53-9a2a9e3b2a9f	C3	P23	74.4	84.4	74.79	139030662	0.983066	82.0652	5.0872	89.5827	2368.08	3.83963	0.9844	-0.122808	0.111871	0.114259	-0.0169013	0.138511	0.0167089	-1.03999	1.11997	0.614188	-0.122893	-0.0345642	0.464682	-0.209751	-0.905112	0.462641	-1.01542	0.399788	1.02145	0.700533	0.318319
PPC103	92516175-d525-442e-bd5a-816a1962d37d	88569604-9241-4c77-87ce-c47e9a85f4a3					2de07ae9-4fe8-4a30-8b28-548b58886353	C3	P26	83.3	93.5	83.3	149154752	1.05465	83.382	2.474	92.253	1979.18	2.93516	0.9784	-0.068455	0.0187384	0.256971	0.315912	-0.367789	-0.200882	-0.621954	0.766403	0.254769	-0.141837	0.550591	0.0949239	1.30482	-0.0606271	-0.984376	0.42956	-0.427979	-0.168711	0.3693	-0.899261
PPC104	6f354cf7-0cb9-4351-b619-d111936d0b25	eac917bc-c043-4cfc-b8d4-a49c373e0943					1b3b0178-99ef-46b2-bc8d-4cb904870ea6	C3	P19	38.5	79.4	38.552	152225424	1.07636	80.2389	2.4824	93.5041	2237.67	4.6294	0.984	0.206783	0.0409558	0.042579	-0.646926	-0.221941	0.8167	0.120771	-0.646351	0.2423	-0.29586	1.10487	0.500837	1.19578	-1.53946	-1.20013	0.227046	-0.885431	0.184681	-0.0940927	0.390653
PPC106	ce67e934-e752-4d69-b212-007c655a7590	d5034b1e-43c1-486a-8d18-18b15f635e70					fbbf35d8-39e9-49b4-ae1f-8c2a7b389d0b	C3	P19	74.2	90.2	74.282	100677402	0.711875	76.492	4.0456	91.4023	2220.17	4.2226	0.9865	-0.115158	0.0117521	-0.0217231	-0.259926	0.801852	0.369179	0.689398	-2.46937	1.54436	0.81899	-2.7037	-0.901544	-0.489285	-0.959765	0.468631	0.104497	-1.01527	0.865138	0.342512	0.949701
PPC107	e3c5435b-935b-45a3-847a-fd754cbc7b90	df4c7d2c-1e36-4dd7-a2b1-fe61a5ec26f6					6c52b495-22cd-4726-be8b-11ef5018b45d	C6	P22	50	91.7	50.018	98345686	0.695388	84.6715	2.862	92.4647	2070	3.29621	0.9831	0.0786424	0.0397564	0.0220758	-0.108577	0.0814101	0.745877	-0.92707	0.670968	-0.106565	0.110767	-1.59349	0.0634653	-0.272617	0.354362	-0.144356	-0.740698	-0.252387	-0.667174	-0.50406	0.140493
PPC110	993b2a06-29d5-45bb-acc6-baccc2bdda08	41e8cf37-c9ba-4ce1-a586-d0b8e18a6095					57b37fc3-6ffa-47d0-ad58-faca4753df5b	C4	P19	75.2	93.3	75.34	148657684	1.05114	82.4321	4.0932	90.0402	1932.52	3.04094	0.9839	0.0369708	0.0590864	0.388834	0.12501	-0.48926	0.227643	0.19851	1.45412	0.31671	-0.542953	-1.86305	-0.366243	0.119986	-0.914261	-0.120296	1.6551	0.947017	0.102027	-0.374271	-0.132986
PPC111	1a3241a7-f60c-4b9a-a469-74833c36ebd3	e2736b0f-8ae7-40c4-9f5f-dbbd85765f43					994ed086-21cb-4cdd-85f0-d6fdc0d1bd02	C6	P28	78.6	91.4	78.91	124673066	0.881545	79.2303	3.3084	92.8296	2289.67	3.99557	0.9921	-0.17685	0.0660357	-0.0603047	-0.230363	0.135626	0.138652	-0.226135	0.576128	1.3183	-0.909117	-0.308464	0.914967	0.260628	0.0310624	-0.328661	0.666069	-0.643426	0.0455068	-1.03619	0.641544
PPC112	8dbd3466-e4dd-40a3-9c49-2e947a9bc113	597fa11d-5f21-479d-b646-260fd8911d6d					8b192d01-32ee-4b1f-b79b-cb67c0b3dd68	C2	P21	61.6	87.4	61.665	160242184	1.13305	81.6781	3.05	92.0439	2116.54	2.33515	0.9833	-0.0358509	-0.121083	0.158767	-0.102977	0.045245	0.735085	0.248535	0.783473	0.336164	0.907174	0.125072	-0.0362611	0.126605	1.17818	-0.930797	-0.203244	-1.00427	-0.572485	-0.540038	-0.24515
PPC113	42e4583a-b1bc-4cc3-85d7-68662433b345	90657981-484d-444a-9b2b-9b479f84c8c6					a1e21f1b-1732-4ce0-925d-f218970c3402	C4	P27	86.5	95	86.581	141501510	1.00054	83.3125	3.6854	91.4363	2133.77	3.75221	0.9822	-0.00481522	0.0120076	0.459616	0.433044	-0.125106	0.813877	-0.75794	-0.594838	-0.3853	1.47945	-1.17483	0.501365	-0.66425	-0.558571	0.474988	0.935798	0.0593476	-0.0425371	0.318023	-1.00028
PPC114	fabb1fba-dea1-44a5-a9c2-e40b46011c7a	8777ffb1-3164-497e-b105-2895c1bd05cc					bf8f8359-32cd-49ca-abd2-975d262dc91b	C6	P20	62.6	86.7	62.78	139192864	0.984212	80.4303	4.0946	90.4964	2151.51	2.50503	0.9871	-0.068339	-0.0357307	0.0153694	-0.480542	-0.478949	0.918501	-0.0170069	-0.0995415	-0.449375	1.06662	-0.423504	-1.32062	-0.398036	0.977362	-0.0183293	0.648191	0.327058	0.295139	1.25608	-1.12463
PPC115	fc1dff0a-6a95-42fe-9dc4-362e27330bf9	499531da-aae2-47f4-9a07-fac1baf6324c					4b92a54f-6ea8-4da2-b076-5062f7305693	C4	P20	78.1	95.2	78.29	134737018	0.952706	80.6537	3.8171	91.3739	1953.45	2.80539	0.9821	0.145283	0.0355522	0.169425	0.105881	0.0267675	0.479376	-0.323808	-0.63106	0.668277	0.956404	-1.05617	-0.199198	0.684454	-0.708461	0.306558	-1.13963	0.789516	-0.828416	0.974161	-0.0661329
PPC116	64c58f58-a121-413d-8257-294b229dd4c0	ecd97362-4c17-4376-9a60-e353a0845af5					3e25c541-5347-46fd-b51e-82c929a5cfc3	C3	P20	75	95.3	75.058	159502804	1.12782	78.2465	4.3815	90.948	2247.9	4.39139	0.9851	0.0688501	0.0139733	-0.0531107	0.251877	0.135536	0.486298	0.411013	0.0853361	1.6244	0.523083	-1.26981	0.0973933	1.02808	-0.0673898	1.09334	-1.00555	-0.466463	-0.861929	-0.16721	0.132042
PPC117	b7af5d94-4b4a-4130-94ee-fc1f23c5824a	477ced0b-8e65-49cc-af92-3c65b2137c9b					f36207ce-6dfd-4716-8fcd-f9c8d71ef921	C2	P20	74	92.1	74.021	141855828	1.00304	81.4708	3.8106	91.2656	2224.92	2.31396	0.9891	-0.0189884	0.0539492	-0.0461003	-0.0169117	0.206271	0.279645	-0.487494	-1.07994	0.11253	1.58068	0.298943	-0.925596	1.26085	-0.354062	0.481155	-0.647686	0.632278	-0.0314753	-0.0995802	-0.210105
PPC118	bd04a8cc-5d63-45bc-a2cc-91b0c7cb6e01	583d5465-f933-46d1-9fa4-307b76b97311					e70dc716-ccdc-4b79-99a0-d0ca08738df8	C2	P33	78.4	90.1	78.56	139548846	0.98673	82.0259	3.3042	91.9051	2324.37	3.68989	0.9862	0.0799352	0.110357	0.16369	0.536188	0.75866	0.337199	-0.749959	-0.61857	-0.879341	-0.0963814	-0.0185711	-0.862579	-0.405337	1.98222	0.593295	0.560644	-0.221697	1.00716	-0.199902	-0.758421
PPC120	201da1fb-3779-4344-af69-6e3bf1c58261	f3284741-0362-4f47-8ee8-191acf41d7ac					8338737d-61fc-4cfb-a5fe-a3e72187de22	C4	P19	70	92.1	70.12	127355016	0.900509	82.0818	3.6377	91.9586	1983.83	2.80157	0.9846	0.0820433	-0.0126529	0.0944135	-0.0400653	0.330631	0.343612	-0.49412	-0.106709	-0.336556	1.08179	-1.57346	-0.013159	0.174402	-0.168509	0.0751834	0.226251	1.33708	-0.484328	-0.130849	0.766542
PPC123	555ff1f2-5c5f-4490-a1f9-79fe8c416a36	a5b3835e-ee57-43cc-ab9b-7bbafdd54284					b7e36c2e-497d-479f-93b4-6884b1169c53	C5	P22	61.8	82.7	61.869	136134664	0.962588	80.2855	3.0233	92.7987	2106.6	4.27863	0.9865	0.180986	0.183357	0.0703644	0.116749	0.113682	-0.396115	0.176345	-0.130379	-0.620062	-0.39501	-1.89817	-0.445609	-0.916547	2.22542	1.25362	0.729272	-0.207326	0.658318	0.858837	0.597243
PPC126	b846beb8-f53c-4b69-bd2e-901dc53ce8bb	2049e6fc-2db6-4715-8161-134b712eb166					07493f27-f1b4-4ad6-a3fd-a4419ad496f0	C3	P32	54.2	90.1	54.244	143867876	1.01727	78.6012	3.5016	92.697	2298.04	4.0918	0.9859	0.219737	0.173197	-0.285772	0.238267	0.143077	-0.534544	0.433471	0.734777	-1.01222	-0.995814	-0.56277	-1.99401	0.493865	1.14207	-0.216825	-1.36717	-1.88393	-0.0081326	0.306291	-0.0463988
PPC127	1efcbc5a-723d-4d7d-90d7-82a3f231c5fa	41b56a79-65a4-44d0-8f3e-86c7d6621fcb					9e5b9f1c-6ea2-4106-8342-dec8132f4c1b	C2	P27	81.1	89.15	81.4	132543678	0.937197	80.7139	3.4181	91.6908	2210.97	3.2852	0.9816	0.0813991	0.00273796	0.343251	0.59528	0.89053	-0.28284	-0.142929	-0.0140968	0.825411	0.903987	-0.343648	-1.14887	-0.0232819	1.09734	1.22876	-0.0542499	0.0298857	0.543029	0.880529	0.0391367
PPC128	b86c786d-f8d8-4e6b-9504-95f8f4c807e0	001b47b2-67fc-471f-8501-928295e70e3f					3088ecfa-cbec-4e10-a8a9-b689e9fb3add	C6	P19	86.2	93.42	86.291	144083580	1.01879	81.7527	2.7745	91.5585	1992.13	3.63835	0.9867	0.141424	-0.0339316	0.433592	0.784785	0.182576	-0.245603	0.879858	1.08979	1.33794	0.239118	0.470103	-0.257335	-0.087325	0.802378	-0.191582	0.214775	-0.270139	0.647801	0.27447	0.388119
PPC130	9ab06fba-a1bb-4736-930e-15ede9f493c7	0433562a-e33e-4786-87cf-0b01a0cd70e4					c1b4c549-4696-4bc4-82a6-e54033a7399c	C1	P20	35.8	62.4	35.93	130734098	0.924402	79.4396	2.9258	93.7119	2224.57	3.55074	0.9851	0.198684	-0.0179265	-0.321224	-0.44847	0.252887	0.10798	-0.421035	-0.281353	0.590585	-0.815939	-0.372267	-0.705467	0.0551529	0.363478	0.180862	0.261804	-0.453689	-0.127705	0.319654	-0.272813
PPC133	5eefb852-e78f-4acb-b19e-5220cf41693a	835b18e3-0277-4db9-b52d-cd3d4aa1397e					916e1337-ed54-4ffc-825c-f0fdd87a350e	C1	P19	62.5	86.5	62.522	320836510	2.26859	78.1435	3.0077	92.4772	3059.11	3.72065	0.9811	0.122033	-0.0104406	0.0186632	-0.00981733	-0.100969	-0.17811	1.7591	-0.676159	1.87911	1.16267	0.239161	-0.554841	0.291079	0.411067	0.0339789	1.00569	0.365828	-0.488106	1.28192	-0.314898
PPC137	c3c65323-ace2-4f32-8595-7434edac5d28	b4a6c803-0909-422c-b3a7-be53acf6d93c					75998a96-f957-4d4c-8dc0-ba85adcf85b8	C4	P19	53.7	89.9	53.769	106572002	0.753555	83.2547	3.1315	92.3658	2087.99	3.69324	0.9855	0.0433548	-0.0901994	0.0607558	0.415634	0.28119	0.474546	1.20855	0.365711	-0.198584	-0.682099	1.31546	-1.99255	0.112738	-0.78302	0.389695	0.665934	0.768024	0.793546	0.151331	-0.126629
PPC147	0bf3da28-3985-4c34-8197-5816fd73b588	e9d36266-b3e8-4034-a2ff-0ff940ae98dc					0002356d-8e28-492d-96dc-baa554379aec	C5	P27	58.8	85.7	59.19	108247612	0.765403	83.1375	3.023	92.0707	2012.48	2.68575	0.9854	0.0562001	-0.154325	0.221819	-0.201112	0.844783	-0.0417595	-1.35006	-1.36099	1.71948	-1.81292	0.736853	-1.32035	-0.38015	0.440537	-0.238901	0.561421	0.0536011	0.731411	-1.0997	0.553395
PPC153	21f44f41-69ee-427c-933b-a0afdc16a0bf	2cd75846-7673-4868-b5fc-590879d0d3de					06ff73eb-9d9c-4ff6-8224-55084c73983e	C1	P21	44.8	75.4	45.98	155819116	1.10177	83.8715	2.5972	92.8314	2019.81	3.12248	0.9894	0.122137	-0.0480719	0.258854	-0.0947205	0.986819	-0.357967	1.17202	1.94765	-0.317568	-1.05142	1.15797	-0.542896	-0.718261	-0.282882	-0.484197	0.589753	0.882553	-0.266259	-0.713745	-0.163443
PPC157	65ee0ab5-4a77-454f-9112-a2f245d63396	09b0ae5a-59d7-40de-b3f2-45c39773b7d0					48ce98a8-8b69-43d8-a30f-6b4005d81b9c	C5	P25	63.5	90.9	63.552	146162806	1.0335	79.3567	3.0572	92.6333	2326.16	4.07512	0.9886	0.117583	-0.0336218	0.04104	0.279168	0.591999	-0.58991	-0.625814	-0.832113	0.891317	-0.0615481	1.76565	-1.22931	-0.9278	0.279112	0.135367	0.464342	-0.478487	0.688757	0.142901	-0.33716
PPC158	f7e918d9-f19c-4a3d-b3f7-b53b072f88bb	a669ce2f-aed5-4218-9199-1dff58b72591					8bd50c0f-957e-4343-84a7-d2826694f142	C6	P19	52.7	83	53.23	151046320	1.06803	83.6594	2.5067	92.4422	2208.44	3.4538	0.9865	0.156258	-0.0692521	0.425871	-0.508984	0.230731	-0.0777837	-0.20401	-0.707693	1.169	0.072885	1.67052	1.31167	-0.366713	-0.055218	-0.296161	1.42428	0.515751	0.0945639	-0.729527	-0.146443
PPC159	0c24b869-9532-40cb-ad97-f579d1b1fa8e	ec1334b1-db5e-4842-affe-fb99dfe90328					99117a9d-dda5-4bb0-a303-c840d0b8ccb3	C6	P19	71.7	91	71.741	155214062	1.0975	85.9334	3.4736	92.9624	2475.68	3.03373	0.9852	0.0749177	-0.200372	-0.270081	-0.183745	0.611453	-0.554755	-0.720352	0.817423	0.800182	0.855946	0.641842	0.95322	0.410976	0.41842	1.41064	0.469991	1.59942	0.75762	0.147667	-0.470079
PPC160	bb3eeb0c-a38c-4d4a-81a6-21b51515b126	d06b4ec5-7c5e-406e-a464-31770ce15335					52f25fd0-b036-48e7-a0d3-85da8ab39df5	C3	P21	55.1	95.5	55.1	155240226	1.09768	77.0252	2.8364	93.8361	2408.81	5.45597	0.9857	0.247262	-0.0244758	-0.277198	0.0338817	0.0857603	-0.486869	-0.461655	-0.415029	0.496264	-0.306792	0.456101	0.841997	0.0448969	-0.831088	0.0263952	0.0438838	-1.16269	0.203203	0.233124	0.36645
PPC161	efe5abc5-9197-495b-853c-2844a14e4149	6b7ea56e-6dd1-454e-b949-83b3e955171b					f56be7a5-4cce-4b3a-9ce3-a05a7190dbb9	C1	P19	27.3	42.4	27.81	165124566	1.16757	82.7296	2.8471	93.1296	2181.16	3.5513	0.9857	0.0209013	-0.3893	-0.0160175	-0.129637	1.45902	-0.631013	0.123023	2.05595	-0.483407	-0.193988	0.114794	0.312968	-1.22939	0.0337622	0.477551	0.1166	-0.431064	-1.04894	-0.514057	-0.847946
PPC163	b758cdf2-7e17-4e77-a699-3552fd8c8087	ab6dbc43-2783-46d4-8629-a9ef5f9d3099					8cc12f5f-d619-4d5b-8105-5112b2778927	C6	P20	15.7	75	16.97	135721618	0.959668	77.3749	2.4808	94.1778	2289.09	4.30995	0.9866	0.220354	-0.0361505	-0.185172	-0.457919	-0.082046	-0.227422	-0.983435	-0.580325	0.412903	0.362106	1.5288	1.34926	0.749669	-1.27309	-1.05177	-0.552229	-1.20624	0.749204	-1.0438	-0.14512
