## Supplemental Dataset 10 for "eQTL mapping in fetal-like pancreatic progenitor cells reveals early developmental insights into diabetes risk"

### Sheet: Sheet1
snp.pp_threshold	eqtl_phenotype	cor	pval
0.1	gene_expression	0.0300447	0.115343
0.1	isoform_usage	0.0182254	0.321983
0.2	gene_expression	0.0270211	0.384707
0.2	isoform_usage	0.0269453	0.404073
0.4	gene_expression	0.108041	0.0402025
0.4	isoform_usage	0.0242165	0.645157
0.6	gene_expression	0.218263	0.00672052
0.6	isoform_usage	-0.00289848	0.968851
0.8	gene_expression	0.251023	0.0229196
0.8	isoform_usage	0.00913824	0.925571
