## Supplemental Dataset 14 for "eQTL mapping in fetal-like pancreatic progenitor cells reveals early developmental insights into diabetes risk"

### Sheet: Table_S14_ChromatinEnrichment
snp.pp_threshold	category_annotation	eqtl_type	chromatin_annotation	tissue	study	estimate	pval	qval	ci1	ci2
0	ipsc_ppc-unique	combinatorial	Active Promoter	adult_islet	Thurner et al. eLife 2018	0.736589	0.166802	0.420112	0.468801	1.1095
0	ipsc_ppc singleton	singleton	Active Promoter	adult_islet	Thurner et al. eLife 2018	1.16226	0.0134084	0.0681782	1.03123	1.31274
0	ipsc_ppc singleton	singleton	Genic Enhancer	adult_islet	Thurner et al. eLife 2018	1.03569	0.532241	0.991753	0.929465	1.15583
0	ipsc_ppc-unique	combinatorial	Genic Enhancer	adult_islet	Thurner et al. eLife 2018	0.606863	0.0127759	0.0675087	0.390867	0.904486
0	ipsc_ppc-unique	combinatorial	Accessible chromatin	adult_islet	Thurner et al. eLife 2018	0.173154	0.0411914	0.154468	0.00431286	1.00419
0	ipsc_ppc singleton	singleton	Accessible chromatin	adult_islet	Thurner et al. eLife 2018	0.763939	0.0852776	0.256236	0.562509	1.04955
0	ipsc_ppc singleton	singleton	Insulator	adult_islet	Thurner et al. eLife 2018	1.36847	0.00122718	0.0111562	1.12662	1.67307
0	ipsc_ppc-unique	combinatorial	Insulator	adult_islet	Thurner et al. eLife 2018	1.385	0.235564	0.535372	0.780467	2.31326
0	ipsc_ppc singleton	singleton	Heterochromatin	adult_islet	Thurner et al. eLife 2018	1.0369	0.029831	0.120291	1.00353	1.07143
0	ipsc_ppc-unique	combinatorial	Heterochromatin	adult_islet	Thurner et al. eLife 2018	0.67678	2.60326e-14	1.95245e-12	0.609681	0.750514
0	ipsc_ppc singleton	singleton	Polycomb ReprePSSEd	adult_islet	Thurner et al. eLife 2018	0.756851	1.60243e-13	9.61456e-12	0.703658	0.814534
0	ipsc_ppc-unique	combinatorial	Polycomb ReprePSSEd	adult_islet	Thurner et al. eLife 2018	0.703697	0.00319136	0.0222653	0.545615	0.895922
0	ipsc_ppc singleton	singleton	Quiescent State	adult_islet	Thurner et al. eLife 2018	0.645863	0.00212355	0.0159266	0.489746	0.858427
0	ipsc_ppc-unique	combinatorial	Quiescent State	adult_islet	Thurner et al. eLife 2018	0	0.001743	0.0134077	0	0.507917
0	ipsc_ppc-unique	combinatorial	Weak Promoter	adult_islet	Thurner et al. eLife 2018	0.579801	0.0477074	0.176694	0.311717	0.994116
0	ipsc_ppc singleton	singleton	Weak Promoter	adult_islet	Thurner et al. eLife 2018	0.988292	0.883656	1	0.855603	1.14486
0	ipsc_ppc singleton	singleton	Transcriptional Elongation	adult_islet	Thurner et al. eLife 2018	1.02576	0.30512	0.644621	0.977376	1.07679
0	ipsc_ppc-unique	combinatorial	Transcriptional Elongation	adult_islet	Thurner et al. eLife 2018	1.44746	2.64712e-08	7.21943e-07	1.27154	1.64415
0	ipsc_ppc-unique	combinatorial	Low Methylation	adult_islet	Thurner et al. eLife 2018	1.69769	7.40383e-25	2.22115e-22	1.53619	1.87505
0	ipsc_ppc singleton	singleton	Low Methylation	adult_islet	Thurner et al. eLife 2018	0.927394	6.63273e-05	0.000947533	0.893674	0.962478
0	ipsc_ppc singleton	singleton	Closed Weak Enhancer	adult_islet	Thurner et al. eLife 2018	1.15411	8.34872e-07	1.56538e-05	1.0893	1.2233
0	ipsc_ppc-unique	combinatorial	Closed Weak Enhancer	adult_islet	Thurner et al. eLife 2018	0.810291	0.0268568	0.115101	0.666638	0.978002
0	ipsc_ppc singleton	singleton	Lowly-methylated Weak Enhancer	adult_islet	Thurner et al. eLife 2018	1.04891	0.406629	0.796417	0.939125	1.1735
0	ipsc_ppc-unique	combinatorial	Lowly-methylated Weak Enhancer	adult_islet	Thurner et al. eLife 2018	1.6247	0.000626248	0.00722594	1.22582	2.12443
0	ipsc_ppc singleton	singleton	Open Weak Enhancer	adult_islet	Thurner et al. eLife 2018	1.0371	0.754686	1	0.841721	1.28612
0	ipsc_ppc-unique	combinatorial	Open Weak Enhancer	adult_islet	Thurner et al. eLife 2018	1.9529	0.00645779	0.0395375	1.1755	3.10813
0	ipsc_ppc singleton	singleton	Closed Strong Enhancer	adult_islet	Thurner et al. eLife 2018	0.981477	0.673531	1	0.899712	1.07176
0	ipsc_ppc-unique	combinatorial	Closed Strong Enhancer	adult_islet	Thurner et al. eLife 2018	0.202678	2.54592e-14	1.95245e-12	0.109994	0.343294
0	ipsc_ppc singleton	singleton	Open Strong Enhancer	adult_islet	Thurner et al. eLife 2018	0.965912	0.645758	1	0.831244	1.12587
0	ipsc_ppc-unique	combinatorial	Open Strong Enhancer	adult_islet	Thurner et al. eLife 2018	0.222594	3.96431e-05	0.000594646	0.0715002	0.52806
0	ipsc_ppc singleton	singleton	Quies	hesc_ppc	Geusz et al. eLife 2021	0.855211	2.74637e-10	8.23911e-09	0.813908	0.898357
0	ipsc_ppc-unique	combinatorial	Quies	hesc_ppc	Geusz et al. eLife 2021	1.30574	0.00102001	0.00987107	1.10975	1.54394
0	ipsc_ppc singleton	singleton	Repr	hesc_ppc	Geusz et al. eLife 2021	0.953572	0.400416	0.796417	0.851605	1.06957
0	ipsc_ppc-unique	combinatorial	Repr	hesc_ppc	Geusz et al. eLife 2021	0.149106	2.19723e-10	7.3241e-09	0.0543336	0.328037
0	ipsc_ppc singleton	singleton	Ctcf	hesc_ppc	Geusz et al. eLife 2021	0.969507	0.799382	1	0.754619	1.25703
0	ipsc_ppc-unique	combinatorial	Ctcf	hesc_ppc	Geusz et al. eLife 2021	0.249012	0.0326157	0.127475	0.0296379	0.929936
0	ipsc_ppc singleton	singleton	EnhWk	hesc_ppc	Geusz et al. eLife 2021	1.26087	1.23976e-11	5.31325e-10	1.17738	1.35118
0	ipsc_ppc-unique	combinatorial	EnhWk	hesc_ppc	Geusz et al. eLife 2021	1.19001	0.0765178	0.239118	0.974062	1.4438
0	ipsc_ppc singleton	singleton	TssA	hesc_ppc	Geusz et al. eLife 2021	1.31612	0.000826163	0.00826163	1.11673	1.55807
0	ipsc_ppc-unique	combinatorial	TssA	hesc_ppc	Geusz et al. eLife 2021	0.343184	0.00396227	0.0258409	0.124108	0.763296
0	ipsc_ppc singleton	singleton	EnhA	hesc_ppc	Geusz et al. eLife 2021	1.17479	0.0279754	0.118206	1.01713	1.36123
0	ipsc_ppc-unique	combinatorial	EnhA	hesc_ppc	Geusz et al. eLife 2021	0.906391	0.741989	1	0.54938	1.42203
0	ipsc_ppc singleton	singleton	TssFlnk1	hesc_ppc	Geusz et al. eLife 2021	1.04271	0.747522	1	0.840782	1.30207
0	ipsc_ppc-unique	combinatorial	TssFlnk1	hesc_ppc	Geusz et al. eLife 2021	0.656453	0.328819	0.685039	0.257457	1.40169
0	ipsc_ppc singleton	singleton	TssFlnk2	hesc_ppc	Geusz et al. eLife 2021	1.00691	1	1	0.815121	1.25198
0	ipsc_ppc-unique	combinatorial	TssFlnk2	hesc_ppc	Geusz et al. eLife 2021	0.627501	0.264624	0.588275	0.246358	1.33792
0	ipsc_ppc singleton	singleton	TssBiv	hesc_ppc	Geusz et al. eLife 2021	0.893743	0.418878	0.809295	0.672246	1.20174
0	ipsc_ppc-unique	combinatorial	TssBiv	hesc_ppc	Geusz et al. eLife 2021	0.157123	0.0285256	0.118857	0.0039199	0.907966
0	ipsc_ppc singleton	singleton	PSSE	hesc_ppc	Geusz et al. eLife 2021	1.81834	0.0327185	0.127475	1.02805	3.46241
0	ipsc_ppc-unique	combinatorial	PSSE	hesc_ppc	Geusz et al. eLife 2021	1.46338	0.648064	1	0.161281	6.37929
0.1	ipsc_ppc singleton	singleton	Active Promoter	adult_islet	Thurner et al. eLife 2018	4.67151	2.54586e-13	1.27293e-11	3.20913	6.63731
0.1	ipsc_ppc-unique	combinatorial	Active Promoter	adult_islet	Thurner et al. eLife 2018	2.98932	0.295213	0.628114	0.0717477	18.9082
0.1	ipsc_ppc singleton	singleton	Genic Enhancer	adult_islet	Thurner et al. eLife 2018	1.48678	0.122058	0.335939	0.835446	2.46729
0.1	ipsc_ppc-unique	combinatorial	Genic Enhancer	adult_islet	Thurner et al. eLife 2018	2.36702	0.356343	0.737261	0.0568429	14.9516
0.1	ipsc_ppc singleton	singleton	Accessible chromatin	adult_islet	Thurner et al. eLife 2018	1.35734	0.661586	1	0.160214	5.15101
0.1	ipsc_ppc-unique	combinatorial	Accessible chromatin	adult_islet	Thurner et al. eLife 2018	0	1	1	0	70.3534
0.1	ipsc_ppc-unique	combinatorial	Insulator	adult_islet	Thurner et al. eLife 2018	0	1	1	0	32.3529
0.1	ipsc_ppc singleton	singleton	Insulator	adult_islet	Thurner et al. eLife 2018	0.952096	1	1	0.193082	2.86291
0.1	ipsc_ppc singleton	singleton	Heterochromatin	adult_islet	Thurner et al. eLife 2018	0.79157	0.0165555	0.0788359	0.649877	0.960752
0.1	ipsc_ppc-unique	combinatorial	Heterochromatin	adult_islet	Thurner et al. eLife 2018	0.42835	0.163342	0.417739	0.104164	1.32849
0.1	ipsc_ppc singleton	singleton	Polycomb ReprePSSEd	adult_islet	Thurner et al. eLife 2018	0.217028	3.10468e-06	5.17446e-05	0.0790705	0.477404
0.1	ipsc_ppc-unique	combinatorial	Polycomb ReprePSSEd	adult_islet	Thurner et al. eLife 2018	1.98524	0.28718	0.619813	0.223099	8.30913
0.1	ipsc_ppc singleton	singleton	Quiescent State	adult_islet	Thurner et al. eLife 2018	0	0.267318	0.589673	0	1.98922
0.1	ipsc_ppc-unique	combinatorial	Quiescent State	adult_islet	Thurner et al. eLife 2018	0	1	1	0	54.2519
0.1	ipsc_ppc singleton	singleton	Weak Promoter	adult_islet	Thurner et al. eLife 2018	2.14344	0.0130517	0.0675087	1.11708	3.76899
0.1	ipsc_ppc-unique	combinatorial	Weak Promoter	adult_islet	Thurner et al. eLife 2018	0	1	1	0	16.3723
0.1	ipsc_ppc singleton	singleton	Transcriptional Elongation	adult_islet	Thurner et al. eLife 2018	0.877878	0.404753	0.796417	0.647123	1.17048
0.1	ipsc_ppc-unique	combinatorial	Transcriptional Elongation	adult_islet	Thurner et al. eLife 2018	0.381635	0.501321	0.944622	0.00918398	2.40289
0.1	ipsc_ppc singleton	singleton	Low Methylation	adult_islet	Thurner et al. eLife 2018	0.76443	0.0171562	0.0791823	0.605104	0.957957
0.1	ipsc_ppc-unique	combinatorial	Low Methylation	adult_islet	Thurner et al. eLife 2018	3.13554	0.0148513	0.0732091	1.17046	8.39883
0.1	ipsc_ppc-unique	combinatorial	Closed Weak Enhancer	adult_islet	Thurner et al. eLife 2018	0	0.399351	0.796417	0	2.36247
0.1	ipsc_ppc singleton	singleton	Closed Weak Enhancer	adult_islet	Thurner et al. eLife 2018	1.58861	0.0014807	0.0124944	1.18638	2.09564
0.1	ipsc_ppc-unique	combinatorial	Lowly-methylated Weak Enhancer	adult_islet	Thurner et al. eLife 2018	0	1	1	0	9.59958
0.1	ipsc_ppc singleton	singleton	Lowly-methylated Weak Enhancer	adult_islet	Thurner et al. eLife 2018	1.45951	0.153435	0.400129	0.803178	2.45992
0.1	ipsc_ppc singleton	singleton	Open Weak Enhancer	adult_islet	Thurner et al. eLife 2018	2.08184	0.0783958	0.242461	0.744962	4.70283
0.1	ipsc_ppc-unique	combinatorial	Open Weak Enhancer	adult_islet	Thurner et al. eLife 2018	0	1	1	0	35.2166
0.1	ipsc_ppc singleton	singleton	Closed Strong Enhancer	adult_islet	Thurner et al. eLife 2018	1.29189	0.262838	0.588275	0.796552	1.9953
0.1	ipsc_ppc-unique	combinatorial	Closed Strong Enhancer	adult_islet	Thurner et al. eLife 2018	1.47729	0.503799	0.944622	0.0355048	9.32256
0.1	ipsc_ppc singleton	singleton	Open Strong Enhancer	adult_islet	Thurner et al. eLife 2018	1.5895	0.196095	0.474423	0.713306	3.09619
0.1	ipsc_ppc-unique	combinatorial	Open Strong Enhancer	adult_islet	Thurner et al. eLife 2018	0	1	1	0	17.694
0.1	ipsc_ppc singleton	singleton	Quies	hesc_ppc	Geusz et al. eLife 2021	0.379111	2.20519e-17	3.30779e-15	0.307461	0.469937
0.1	ipsc_ppc-unique	combinatorial	Quies	hesc_ppc	Geusz et al. eLife 2021	0.383167	0.0678419	0.218845	0.132206	1.34891
0.1	ipsc_ppc singleton	singleton	Repr	hesc_ppc	Geusz et al. eLife 2021	0.987403	1	1	0.466917	1.85048
0.1	ipsc_ppc-unique	combinatorial	Repr	hesc_ppc	Geusz et al. eLife 2021	5.37392	0.0615678	0.205226	0.602857	22.5692
0.1	ipsc_ppc singleton	singleton	Ctcf	hesc_ppc	Geusz et al. eLife 2021	0.486791	0.725507	1	0.0121562	2.80163
0.1	ipsc_ppc-unique	combinatorial	Ctcf	hesc_ppc	Geusz et al. eLife 2021	0	1	1	0	50.2064
0.1	ipsc_ppc singleton	singleton	EnhWk	hesc_ppc	Geusz et al. eLife 2021	1.36183	0.0884327	0.262671	0.93678	1.92557
0.1	ipsc_ppc-unique	combinatorial	EnhWk	hesc_ppc	Geusz et al. eLife 2021	1.95025	0.293977	0.628114	0.21917	8.16247
0.1	ipsc_ppc singleton	singleton	TssA	hesc_ppc	Geusz et al. eLife 2021	4.63966	8.99546e-08	2.24887e-06	2.74214	7.46224
0.1	ipsc_ppc-unique	combinatorial	TssA	hesc_ppc	Geusz et al. eLife 2021	0	1	1	0	22.7643
0.1	ipsc_ppc singleton	singleton	EnhA	hesc_ppc	Geusz et al. eLife 2021	4.94533	8.28954e-11	3.10858e-09	3.18308	7.42749
0.1	ipsc_ppc-unique	combinatorial	EnhA	hesc_ppc	Geusz et al. eLife 2021	4.38817	0.212822	0.506719	0.105189	27.8315
0.1	ipsc_ppc singleton	singleton	TssFlnk1	hesc_ppc	Geusz et al. eLife 2021	5.25567	1.86891e-06	3.29808e-05	2.76099	9.28556
0.1	ipsc_ppc-unique	combinatorial	TssFlnk1	hesc_ppc	Geusz et al. eLife 2021	0	1	1	0	37.521
0.1	ipsc_ppc singleton	singleton	TssFlnk2	hesc_ppc	Geusz et al. eLife 2021	3.92354	0.00024756	0.00322904	1.89253	7.34975
0.1	ipsc_ppc-unique	combinatorial	TssFlnk2	hesc_ppc	Geusz et al. eLife 2021	0	1	1	0	35.84
0.1	ipsc_ppc singleton	singleton	TssBiv	hesc_ppc	Geusz et al. eLife 2021	3.72487	0.00768273	0.0460964	1.31234	8.6109
0.1	ipsc_ppc-unique	combinatorial	TssBiv	hesc_ppc	Geusz et al. eLife 2021	0	1	1	0	63.5703
0.1	ipsc_ppc singleton	singleton	PSSE	hesc_ppc	Geusz et al. eLife 2021	2.86058	0.309623	0.649559	0.0675255	18.8692
0.1	ipsc_ppc-unique	combinatorial	PSSE	hesc_ppc	Geusz et al. eLife 2021	74.8914	0.0148858	0.0732091	1.68909	547.491
0.2	ipsc_ppc singleton	singleton	Active Promoter	adult_islet	Thurner et al. eLife 2018	3.7615	0.000597076	0.00716492	1.75216	7.19313
0.2	ipsc_ppc-unique	combinatorial	Active Promoter	adult_islet	Thurner et al. eLife 2018	4.05681	0.230818	0.528592	0.0956837	26.811
0.2	ipsc_ppc singleton	singleton	Genic Enhancer	adult_islet	Thurner et al. eLife 2018	1.1459	0.781849	1	0.307022	3.01423
0.2	ipsc_ppc-unique	combinatorial	Genic Enhancer	adult_islet	Thurner et al. eLife 2018	3.21226	0.281424	0.611791	0.0758066	21.1979
0.2	ipsc_ppc singleton	singleton	Accessible chromatin	adult_islet	Thurner et al. eLife 2018	2.11229	0.382314	0.780232	0.0522783	12.4059
0.2	ipsc_ppc-unique	combinatorial	Accessible chromatin	adult_islet	Thurner et al. eLife 2018	0	1	1	0	96.8227
0.2	ipsc_ppc singleton	singleton	Insulator	adult_islet	Thurner et al. eLife 2018	0.985814	1	1	0.0246127	5.67231
0.2	ipsc_ppc-unique	combinatorial	Insulator	adult_islet	Thurner et al. eLife 2018	0	1	1	0	44.5394
0.2	ipsc_ppc-unique	combinatorial	Heterochromatin	adult_islet	Thurner et al. eLife 2018	0.623045	0.593877	1	0.144632	2.1036
0.2	ipsc_ppc singleton	singleton	Heterochromatin	adult_islet	Thurner et al. eLife 2018	0.749595	0.100794	0.296453	0.52387	1.05905
0.2	ipsc_ppc singleton	singleton	Polycomb ReprePSSEd	adult_islet	Thurner et al. eLife 2018	0.111664	0.00368218	0.0245479	0.0028111	0.632625
0.2	ipsc_ppc-unique	combinatorial	Polycomb ReprePSSEd	adult_islet	Thurner et al. eLife 2018	1.27626	0.558377	1	0.0301558	8.40409
0.2	ipsc_ppc singleton	singleton	Quiescent State	adult_islet	Thurner et al. eLife 2018	0	1	1	0	6.22413
0.2	ipsc_ppc-unique	combinatorial	Quiescent State	adult_islet	Thurner et al. eLife 2018	0	1	1	0	74.5545
0.2	ipsc_ppc-unique	combinatorial	Weak Promoter	adult_islet	Thurner et al. eLife 2018	0	1	1	0	22.5329
0.2	ipsc_ppc singleton	singleton	Weak Promoter	adult_islet	Thurner et al. eLife 2018	2.04584	0.140363	0.375973	0.546205	5.41044
0.2	ipsc_ppc singleton	singleton	Transcriptional Elongation	adult_islet	Thurner et al. eLife 2018	1.39642	0.116436	0.326455	0.87855	2.1419
0.2	ipsc_ppc-unique	combinatorial	Transcriptional Elongation	adult_islet	Thurner et al. eLife 2018	0.51793	1	1	0.0122468	3.40708
0.2	ipsc_ppc singleton	singleton	Low Methylation	adult_islet	Thurner et al. eLife 2018	0.496331	0.00154452	0.0125232	0.300941	0.782798
0.2	ipsc_ppc-unique	combinatorial	Low Methylation	adult_islet	Thurner et al. eLife 2018	2.0904	0.221807	0.520916	0.611926	6.58085
0.2	ipsc_ppc singleton	singleton	Closed Weak Enhancer	adult_islet	Thurner et al. eLife 2018	1.94167	0.00524116	0.0327573	1.18758	3.04449
0.2	ipsc_ppc-unique	combinatorial	Closed Weak Enhancer	adult_islet	Thurner et al. eLife 2018	0	0.62546	1	0	3.2519
0.2	ipsc_ppc singleton	singleton	Lowly-methylated Weak Enhancer	adult_islet	Thurner et al. eLife 2018	1.82684	0.154717	0.400129	0.656393	4.10145
0.2	ipsc_ppc-unique	combinatorial	Lowly-methylated Weak Enhancer	adult_islet	Thurner et al. eLife 2018	0	1	1	0	13.2052
0.2	ipsc_ppc singleton	singleton	Open Weak Enhancer	adult_islet	Thurner et al. eLife 2018	3.25431	0.0701087	0.221396	0.65455	9.92399
0.2	ipsc_ppc-unique	combinatorial	Open Weak Enhancer	adult_islet	Thurner et al. eLife 2018	0	1	1	0	48.4524
0.2	ipsc_ppc-unique	combinatorial	Closed Strong Enhancer	adult_islet	Thurner et al. eLife 2018	2.00489	0.408827	0.796417	0.0473497	13.2098
0.2	ipsc_ppc singleton	singleton	Closed Strong Enhancer	adult_islet	Thurner et al. eLife 2018	1.46764	0.27413	0.600286	0.619891	2.98219
0.2	ipsc_ppc-unique	combinatorial	Open Strong Enhancer	adult_islet	Thurner et al. eLife 2018	0	1	1	0	24.3444
0.2	ipsc_ppc singleton	singleton	Open Strong Enhancer	adult_islet	Thurner et al. eLife 2018	1.6465	0.436187	0.833479	0.333495	4.96155
0.2	ipsc_ppc singleton	singleton	Quies	hesc_ppc	Geusz et al. eLife 2021	0.361881	2.61246e-07	5.59813e-06	0.251828	0.528978
0.2	ipsc_ppc-unique	combinatorial	Quies	hesc_ppc	Geusz et al. eLife 2021	0.351238	0.0810912	0.248238	0.103952	1.51379
0.2	ipsc_ppc singleton	singleton	Repr	hesc_ppc	Geusz et al. eLife 2021	0.918663	1	1	0.186656	2.75339
0.2	ipsc_ppc-unique	combinatorial	Repr	hesc_ppc	Geusz et al. eLife 2021	3.45549	0.264724	0.588275	0.081533	22.831
0.2	ipsc_ppc singleton	singleton	Ctcf	hesc_ppc	Geusz et al. eLife 2021	1.51806	0.486671	0.924058	0.0377457	8.81747
0.2	ipsc_ppc-unique	combinatorial	Ctcf	hesc_ppc	Geusz et al. eLife 2021	0	1	1	0	69.0043
0.2	ipsc_ppc singleton	singleton	EnhWk	hesc_ppc	Geusz et al. eLife 2021	1.16243	0.598313	1	0.544704	2.20577
0.2	ipsc_ppc-unique	combinatorial	EnhWk	hesc_ppc	Geusz et al. eLife 2021	2.70037	0.192507	0.46953	0.295467	11.9529
0.2	ipsc_ppc singleton	singleton	TssA	hesc_ppc	Geusz et al. eLife 2021	5.06158	0.000727483	0.00775823	1.97287	10.8963
0.2	ipsc_ppc-unique	combinatorial	TssA	hesc_ppc	Geusz et al. eLife 2021	0	1	1	0	31.2985
0.2	ipsc_ppc singleton	singleton	EnhA	hesc_ppc	Geusz et al. eLife 2021	7.32349	1.12629e-07	2.59913e-06	3.75443	13.1461
0.2	ipsc_ppc-unique	combinatorial	EnhA	hesc_ppc	Geusz et al. eLife 2021	5.95483	0.164311	0.417739	0.140281	39.4659
0.2	ipsc_ppc singleton	singleton	TssFlnk1	hesc_ppc	Geusz et al. eLife 2021	2.29526	0.222257	0.520916	0.27215	8.62839
0.2	ipsc_ppc-unique	combinatorial	TssFlnk1	hesc_ppc	Geusz et al. eLife 2021	0	1	1	0	51.6181
0.2	ipsc_ppc singleton	singleton	TssFlnk2	hesc_ppc	Geusz et al. eLife 2021	3.31173	0.0673583	0.218845	0.665933	10.1031
0.2	ipsc_ppc-unique	combinatorial	TssFlnk2	hesc_ppc	Geusz et al. eLife 2021	0	1	1	0	49.3176
0.2	ipsc_ppc singleton	singleton	TssBiv	hesc_ppc	Geusz et al. eLife 2021	5.82187	0.0171543	0.0791823	1.15814	18.0867
0.2	ipsc_ppc-unique	combinatorial	TssBiv	hesc_ppc	Geusz et al. eLife 2021	0	1	1	0	87.59
0.2	ipsc_ppc singleton	singleton	PSSE	hesc_ppc	Geusz et al. eLife 2021	8.91908	0.113353	0.320811	0.209717	59.269
0.2	ipsc_ppc-unique	combinatorial	PSSE	hesc_ppc	Geusz et al. eLife 2021	101.575	0.0111867	0.0621767	2.25256	765.264
0.4	ipsc_ppc singleton	singleton	Active Promoter	adult_islet	Thurner et al. eLife 2018	8.96449	0.000112986	0.00154072	3.07737	21.568
0.4	ipsc_ppc-unique	combinatorial	Active Promoter	adult_islet	Thurner et al. eLife 2018	28.3834	0.0511471	0.184869	0.480033	544.897
0.4	ipsc_ppc singleton	singleton	Genic Enhancer	adult_islet	Thurner et al. eLife 2018	1.046	0.620427	1	0.0258288	6.17885
0.4	ipsc_ppc-unique	combinatorial	Genic Enhancer	adult_islet	Thurner et al. eLife 2018	0	1	1	0	109.298
0.4	ipsc_ppc singleton	singleton	Accessible chromatin	adult_islet	Thurner et al. eLife 2018	7.85748	0.123703	0.337371	0.19133	47.8911
0.4	ipsc_ppc-unique	combinatorial	Accessible chromatin	adult_islet	Thurner et al. eLife 2018	0	1	1	0	813.342
0.4	ipsc_ppc singleton	singleton	Insulator	adult_islet	Thurner et al. eLife 2018	0	1	1	0	13.9839
0.4	ipsc_ppc-unique	combinatorial	Insulator	adult_islet	Thurner et al. eLife 2018	0	1	1	0	381.703
0.4	ipsc_ppc singleton	singleton	Heterochromatin	adult_islet	Thurner et al. eLife 2018	0.571127	0.118277	0.328547	0.260231	1.1593
0.4	ipsc_ppc-unique	combinatorial	Heterochromatin	adult_islet	Thurner et al. eLife 2018	0.856652	1	1	0.0145239	16.4589
0.4	ipsc_ppc singleton	singleton	Polycomb ReprePSSEd	adult_islet	Thurner et al. eLife 2018	0	0.172562	0.424332	0	1.56539
0.4	ipsc_ppc-unique	combinatorial	Polycomb ReprePSSEd	adult_islet	Thurner et al. eLife 2018	8.93228	0.150842	0.400129	0.151289	171.6
0.4	ipsc_ppc singleton	singleton	Quiescent State	adult_islet	Thurner et al. eLife 2018	0	1	1	0	23.4711
0.4	ipsc_ppc-unique	combinatorial	Quiescent State	adult_islet	Thurner et al. eLife 2018	0	1	1	0	650.786
0.4	ipsc_ppc-unique	combinatorial	Weak Promoter	adult_islet	Thurner et al. eLife 2018	0	1	1	0	194.199
0.4	ipsc_ppc singleton	singleton	Weak Promoter	adult_islet	Thurner et al. eLife 2018	1.86742	0.420834	0.809295	0.046034	11.0677
0.4	ipsc_ppc-unique	combinatorial	Transcriptional Elongation	adult_islet	Thurner et al. eLife 2018	0	1	1	0	17.5448
0.4	ipsc_ppc singleton	singleton	Transcriptional Elongation	adult_islet	Thurner et al. eLife 2018	2.1325	0.058875	0.20071	0.938448	4.42146
0.4	ipsc_ppc singleton	singleton	Low Methylation	adult_islet	Thurner et al. eLife 2018	0.149324	0.00112973	0.0105912	0.0175265	0.574401
0.4	ipsc_ppc-unique	combinatorial	Low Methylation	adult_islet	Thurner et al. eLife 2018	0	1	1	0	7.59164
0.4	ipsc_ppc singleton	singleton	Closed Weak Enhancer	adult_islet	Thurner et al. eLife 2018	2.58875	0.0208509	0.0933624	1.03761	5.67634
0.4	ipsc_ppc-unique	combinatorial	Closed Weak Enhancer	adult_islet	Thurner et al. eLife 2018	0	1	1	0	28.2074
0.4	ipsc_ppc singleton	singleton	Lowly-methylated Weak Enhancer	adult_islet	Thurner et al. eLife 2018	3.45271	0.0636492	0.209833	0.681246	10.8909
0.4	ipsc_ppc-unique	combinatorial	Lowly-methylated Weak Enhancer	adult_islet	Thurner et al. eLife 2018	0	1	1	0	114.365
0.4	ipsc_ppc-unique	combinatorial	Open Weak Enhancer	adult_islet	Thurner et al. eLife 2018	0	1	1	0	415.287
0.4	ipsc_ppc singleton	singleton	Open Weak Enhancer	adult_islet	Thurner et al. eLife 2018	3.98579	0.2273	0.528592	0.0978278	23.8601
0.4	ipsc_ppc-unique	combinatorial	Closed Strong Enhancer	adult_islet	Thurner et al. eLife 2018	0	1	1	0	67.9981
0.4	ipsc_ppc singleton	singleton	Closed Strong Enhancer	adult_islet	Thurner et al. eLife 2018	0	0.406091	0.796417	0	2.46131
0.4	ipsc_ppc singleton	singleton	Open Strong Enhancer	adult_islet	Thurner et al. eLife 2018	0	1	1	0	7.64097
0.4	ipsc_ppc-unique	combinatorial	Open Strong Enhancer	adult_islet	Thurner et al. eLife 2018	0	1	1	0	209.623
0.4	ipsc_ppc singleton	singleton	Quies	hesc_ppc	Geusz et al. eLife 2021	0.184501	5.36771e-07	1.07354e-05	0.097167	0.357867
0.4	ipsc_ppc-unique	combinatorial	Quies	hesc_ppc	Geusz et al. eLife 2021	0	0.00145591	0.0124944	0	0.309307
0.4	ipsc_ppc singleton	singleton	Repr	hesc_ppc	Geusz et al. eLife 2021	1.12517	0.593986	1	0.0277799	6.64794
0.4	ipsc_ppc-unique	combinatorial	Repr	hesc_ppc	Geusz et al. eLife 2021	24.1664	0.0596663	0.201122	0.409041	463.815
0.4	ipsc_ppc singleton	singleton	Ctcf	hesc_ppc	Geusz et al. eLife 2021	0	1	1	0	21.7111
0.4	ipsc_ppc-unique	combinatorial	Ctcf	hesc_ppc	Geusz et al. eLife 2021	0	1	1	0	591.977
0.4	ipsc_ppc singleton	singleton	EnhWk	hesc_ppc	Geusz et al. eLife 2021	2.77128	0.0300728	0.120291	0.955376	6.62735
0.4	ipsc_ppc-unique	combinatorial	EnhWk	hesc_ppc	Geusz et al. eLife 2021	8.77495	0.153261	0.400129	0.148624	168.907
0.4	ipsc_ppc singleton	singleton	TssA	hesc_ppc	Geusz et al. eLife 2021	11.1328	0.000672308	0.00747009	2.86235	31.2705
0.4	ipsc_ppc-unique	combinatorial	TssA	hesc_ppc	Geusz et al. eLife 2021	0	1	1	0	268.934
0.4	ipsc_ppc singleton	singleton	EnhA	hesc_ppc	Geusz et al. eLife 2021	6.10004	0.01565	0.0757256	1.20009	19.3293
0.4	ipsc_ppc-unique	combinatorial	EnhA	hesc_ppc	Geusz et al. eLife 2021	41.6377	0.0352734	0.135667	0.703768	792.977
0.4	ipsc_ppc singleton	singleton	TssFlnk1	hesc_ppc	Geusz et al. eLife 2021	8.68669	0.0247161	0.107461	1.00624	34.1332
0.4	ipsc_ppc-unique	combinatorial	TssFlnk1	hesc_ppc	Geusz et al. eLife 2021	0	1	1	0	442.54
0.4	ipsc_ppc singleton	singleton	TssFlnk2	hesc_ppc	Geusz et al. eLife 2021	0	1	1	0	15.4894
0.4	ipsc_ppc-unique	combinatorial	TssFlnk2	hesc_ppc	Geusz et al. eLife 2021	0	1	1	0	422.725
0.4	ipsc_ppc singleton	singleton	TssBiv	hesc_ppc	Geusz et al. eLife 2021	14.5966	0.00951203	0.0559531	1.67696	58.107
0.4	ipsc_ppc-unique	combinatorial	TssBiv	hesc_ppc	Geusz et al. eLife 2021	0	1	1	0	742.909
0.4	ipsc_ppc singleton	singleton	PSSE	hesc_ppc	Geusz et al. eLife 2021	0	1	1	0	141.998
0.4	ipsc_ppc-unique	combinatorial	PSSE	hesc_ppc	Geusz et al. eLife 2021	695.694	0.00224809	0.0164494	11.2982	16384
0.6	ipsc_ppc-unique	combinatorial	Active Promoter	adult_islet	Thurner et al. eLife 2018	0	1	1	0	303.056
0.6	ipsc_ppc singleton	singleton	Active Promoter	adult_islet	Thurner et al. eLife 2018	11.3554	0.00352957	0.0240652	2.09783	40.4247
0.6	ipsc_ppc singleton	singleton	Genic Enhancer	adult_islet	Thurner et al. eLife 2018	0	1	1	0	10.2716
0.6	ipsc_ppc-unique	combinatorial	Genic Enhancer	adult_islet	Thurner et al. eLife 2018	0	1	1	0	239.904
0.6	ipsc_ppc singleton	singleton	Accessible chromatin	adult_islet	Thurner et al. eLife 2018	19.8615	0.0526204	0.187653	0.467888	130.884
0.6	ipsc_ppc-unique	combinatorial	Accessible chromatin	adult_islet	Thurner et al. eLife 2018	0	1	1	0	1848.73
0.6	ipsc_ppc singleton	singleton	Insulator	adult_islet	Thurner et al. eLife 2018	0	1	1	0	36.3528
0.6	ipsc_ppc-unique	combinatorial	Insulator	adult_islet	Thurner et al. eLife 2018	0	1	1	0	847.805
0.6	ipsc_ppc singleton	singleton	Heterochromatin	adult_islet	Thurner et al. eLife 2018	0.489541	0.230582	0.528592	0.117289	1.5595
0.6	ipsc_ppc-unique	combinatorial	Heterochromatin	adult_islet	Thurner et al. eLife 2018	1.71321	1	1	0.0218238	134.363
0.6	ipsc_ppc singleton	singleton	Polycomb ReprePSSEd	adult_islet	Thurner et al. eLife 2018	0	0.621834	1	0	4.07065
0.6	ipsc_ppc-unique	combinatorial	Polycomb ReprePSSEd	adult_islet	Thurner et al. eLife 2018	17.857	0.103278	0.30081	0.227413	1384.86
0.6	ipsc_ppc singleton	singleton	Quiescent State	adult_islet	Thurner et al. eLife 2018	0	1	1	0	60.9325
0.6	ipsc_ppc-unique	combinatorial	Quiescent State	adult_islet	Thurner et al. eLife 2018	0	1	1	0	1409.8
0.6	ipsc_ppc-unique	combinatorial	Weak Promoter	adult_islet	Thurner et al. eLife 2018	0	1	1	0	433.712
0.6	ipsc_ppc singleton	singleton	Weak Promoter	adult_islet	Thurner et al. eLife 2018	4.72272	0.200347	0.480833	0.112574	30.3956
0.6	ipsc_ppc-unique	combinatorial	Transcriptional Elongation	adult_islet	Thurner et al. eLife 2018	0	1	1	0	38.6147
0.6	ipsc_ppc singleton	singleton	Transcriptional Elongation	adult_islet	Thurner et al. eLife 2018	2.78858	0.0580322	0.200111	0.77768	8.34417
0.6	ipsc_ppc singleton	singleton	Low Methylation	adult_islet	Thurner et al. eLife 2018	0	0.0110162	0.0621767	0	0.713545
0.6	ipsc_ppc-unique	combinatorial	Low Methylation	adult_islet	Thurner et al. eLife 2018	0	1	1	0	16.6998
0.6	ipsc_ppc singleton	singleton	Closed Weak Enhancer	adult_islet	Thurner et al. eLife 2018	1.45623	0.649062	1	0.162266	6.20308
0.6	ipsc_ppc-unique	combinatorial	Closed Weak Enhancer	adult_islet	Thurner et al. eLife 2018	0	1	1	0	62.0249
0.6	ipsc_ppc singleton	singleton	Lowly-methylated Weak Enhancer	adult_islet	Thurner et al. eLife 2018	5.89776	0.0531684	0.187653	0.655809	25.2105
0.6	ipsc_ppc-unique	combinatorial	Lowly-methylated Weak Enhancer	adult_islet	Thurner et al. eLife 2018	0	1	1	0	251.737
0.6	ipsc_ppc singleton	singleton	Open Weak Enhancer	adult_islet	Thurner et al. eLife 2018	0	1	1	0	39.5672
0.6	ipsc_ppc-unique	combinatorial	Open Weak Enhancer	adult_islet	Thurner et al. eLife 2018	0	1	1	0	918.96
0.6	ipsc_ppc-unique	combinatorial	Closed Strong Enhancer	adult_islet	Thurner et al. eLife 2018	0	1	1	0	149.613
0.6	ipsc_ppc singleton	singleton	Closed Strong Enhancer	adult_islet	Thurner et al. eLife 2018	0	1	1	0	6.39884
0.6	ipsc_ppc singleton	singleton	Open Strong Enhancer	adult_islet	Thurner et al. eLife 2018	0	1	1	0	19.8654
0.6	ipsc_ppc-unique	combinatorial	Open Strong Enhancer	adult_islet	Thurner et al. eLife 2018	0	1	1	0	457.165
0.6	ipsc_ppc singleton	singleton	Quies	hesc_ppc	Geusz et al. eLife 2021	0.102213	6.5017e-06	0.000102658	0.03501	0.287915
0.6	ipsc_ppc-unique	combinatorial	Quies	hesc_ppc	Geusz et al. eLife 2021	0	0.0128406	0.0675087	0	0.68046
0.6	ipsc_ppc singleton	singleton	Repr	hesc_ppc	Geusz et al. eLife 2021	0	1	1	0	11.0454
0.6	ipsc_ppc-unique	combinatorial	Repr	hesc_ppc	Geusz et al. eLife 2021	48.3256	0.0401849	0.152601	0.614855	3660.44
0.6	ipsc_ppc singleton	singleton	Ctcf	hesc_ppc	Geusz et al. eLife 2021	0	1	1	0	56.2221
0.6	ipsc_ppc-unique	combinatorial	Ctcf	hesc_ppc	Geusz et al. eLife 2021	0	1	1	0	1283.66
0.6	ipsc_ppc singleton	singleton	EnhWk	hesc_ppc	Geusz et al. eLife 2021	3.51017	0.0699325	0.221396	0.650396	12.4357
0.6	ipsc_ppc-unique	combinatorial	EnhWk	hesc_ppc	Geusz et al. eLife 2021	0	1	1	0	93.7222
0.6	ipsc_ppc singleton	singleton	TssA	hesc_ppc	Geusz et al. eLife 2021	13.9174	0.0111918	0.0621767	1.54069	59.8392
0.6	ipsc_ppc-unique	combinatorial	TssA	hesc_ppc	Geusz et al. eLife 2021	0	1	1	0	590.881
0.6	ipsc_ppc singleton	singleton	EnhA	hesc_ppc	Geusz et al. eLife 2021	10.419	0.0191504	0.0870474	1.1559	44.702
0.6	ipsc_ppc-unique	combinatorial	EnhA	hesc_ppc	Geusz et al. eLife 2021	83.1061	0.0236566	0.104367	1.05791	6129.92
0.6	ipsc_ppc singleton	singleton	TssFlnk1	hesc_ppc	Geusz et al. eLife 2021	22.7804	0.00439941	0.0280813	2.51244	99.0766
0.6	ipsc_ppc-unique	combinatorial	TssFlnk1	hesc_ppc	Geusz et al. eLife 2021	0	1	1	0	976.985
0.6	ipsc_ppc singleton	singleton	TssFlnk2	hesc_ppc	Geusz et al. eLife 2021	0	1	1	0	40.1996
0.6	ipsc_ppc-unique	combinatorial	TssFlnk2	hesc_ppc	Geusz et al. eLife 2021	0	1	1	0	934.769
0.6	ipsc_ppc singleton	singleton	TssBiv	hesc_ppc	Geusz et al. eLife 2021	18.0267	0.0577361	0.200111	0.425217	118.695
0.6	ipsc_ppc-unique	combinatorial	TssBiv	hesc_ppc	Geusz et al. eLife 2021	0	1	1	0	1664.5
0.6	ipsc_ppc singleton	singleton	PSSE	hesc_ppc	Geusz et al. eLife 2021	0	1	1	0	363.324
0.6	ipsc_ppc-unique	combinatorial	PSSE	hesc_ppc	Geusz et al. eLife 2021	1345.09	0.00149933	0.0124944	16.9811	4503599627370500
0.8	ipsc_ppc-unique	combinatorial	Active Promoter	adult_islet	Thurner et al. eLife 2018	0	1	1	0	2141.36
0.8	ipsc_ppc singleton	singleton	Active Promoter	adult_islet	Thurner et al. eLife 2018	28.3838	0.000408746	0.00510932	4.57291	133.476
0.8	ipsc_ppc singleton	singleton	Genic Enhancer	adult_islet	Thurner et al. eLife 2018	0	1	1	0	22.861
0.8	ipsc_ppc-unique	combinatorial	Genic Enhancer	adult_islet	Thurner et al. eLife 2018	0	1	1	0	1707.42
0.8	ipsc_ppc singleton	singleton	Accessible chromatin	adult_islet	Thurner et al. eLife 2018	0	1	1	0	175.177
0.8	ipsc_ppc-unique	combinatorial	Accessible chromatin	adult_islet	Thurner et al. eLife 2018	0	1	1	0	10930.8
0.8	ipsc_ppc singleton	singleton	Insulator	adult_islet	Thurner et al. eLife 2018	0	1	1	0	80.685
0.8	ipsc_ppc-unique	combinatorial	Insulator	adult_islet	Thurner et al. eLife 2018	0	1	1	0	5612.4
0.8	ipsc_ppc-unique	combinatorial	Heterochromatin	adult_islet	Thurner et al. eLife 2018	Inf	0.368582	0.757359	0.0439255	Inf
0.8	ipsc_ppc singleton	singleton	Heterochromatin	adult_islet	Thurner et al. eLife 2018	0.214191	0.168045	0.420112	0.00483001	1.59805
0.8	ipsc_ppc singleton	singleton	Polycomb ReprePSSEd	adult_islet	Thurner et al. eLife 2018	0	1	1	0	9.06656
0.8	ipsc_ppc-unique	combinatorial	Polycomb ReprePSSEd	adult_islet	Thurner et al. eLife 2018	0	1	1	0	689.39
0.8	ipsc_ppc singleton	singleton	Quiescent State	adult_islet	Thurner et al. eLife 2018	0	1	1	0	135.305
0.8	ipsc_ppc-unique	combinatorial	Quiescent State	adult_islet	Thurner et al. eLife 2018	0	1	1	0	8816.31
0.8	ipsc_ppc-unique	combinatorial	Weak Promoter	adult_islet	Thurner et al. eLife 2018	0	1	1	0	2985.82
0.8	ipsc_ppc singleton	singleton	Weak Promoter	adult_islet	Thurner et al. eLife 2018	10.0354	0.105789	0.305162	0.225306	75.2945
0.8	ipsc_ppc-unique	combinatorial	Transcriptional Elongation	adult_islet	Thurner et al. eLife 2018	0	1	1	0	281.559
0.8	ipsc_ppc singleton	singleton	Transcriptional Elongation	adult_islet	Thurner et al. eLife 2018	3.62523	0.0854119	0.256236	0.586244	16.9786
0.8	ipsc_ppc singleton	singleton	Low Methylation	adult_islet	Thurner et al. eLife 2018	0	0.125568	0.339374	0	1.5893
0.8	ipsc_ppc-unique	combinatorial	Low Methylation	adult_islet	Thurner et al. eLife 2018	0	1	1	0	122.067
0.8	ipsc_ppc singleton	singleton	Closed Weak Enhancer	adult_islet	Thurner et al. eLife 2018	0	1	1	0	5.90841
0.8	ipsc_ppc-unique	combinatorial	Closed Weak Enhancer	adult_islet	Thurner et al. eLife 2018	0	1	1	0	451.187
0.8	ipsc_ppc singleton	singleton	Lowly-methylated Weak Enhancer	adult_islet	Thurner et al. eLife 2018	5.89775	0.172318	0.424332	0.132628	44.1573
0.8	ipsc_ppc-unique	combinatorial	Lowly-methylated Weak Enhancer	adult_islet	Thurner et al. eLife 2018	0	1	1	0	1789.18
0.8	ipsc_ppc singleton	singleton	Open Weak Enhancer	adult_islet	Thurner et al. eLife 2018	0	1	1	0	87.9078
0.8	ipsc_ppc-unique	combinatorial	Open Weak Enhancer	adult_islet	Thurner et al. eLife 2018	0	1	1	0	6053.24
0.8	ipsc_ppc-unique	combinatorial	Closed Strong Enhancer	adult_islet	Thurner et al. eLife 2018	0	1	1	0	1076.38
0.8	ipsc_ppc singleton	singleton	Closed Strong Enhancer	adult_islet	Thurner et al. eLife 2018	0	1	1	0	14.2493
0.8	ipsc_ppc singleton	singleton	Open Strong Enhancer	adult_islet	Thurner et al. eLife 2018	0	1	1	0	44.2096
0.8	ipsc_ppc-unique	combinatorial	Open Strong Enhancer	adult_islet	Thurner et al. eLife 2018	0	1	1	0	3212.5
0.8	ipsc_ppc singleton	singleton	Quies	hesc_ppc	Geusz et al. eLife 2021	0.102213	0.00158969	0.0125502	0.0202538	0.475149
0.8	ipsc_ppc-unique	combinatorial	Quies	hesc_ppc	Geusz et al. eLife 2021	0	0.113294	0.320811	0	4.98303
0.8	ipsc_ppc singleton	singleton	Repr	hesc_ppc	Geusz et al. eLife 2021	0	1	1	0	24.5973
0.8	ipsc_ppc-unique	combinatorial	Repr	hesc_ppc	Geusz et al. eLife 2021	0	1	1	0	1833.01
0.8	ipsc_ppc singleton	singleton	Ctcf	hesc_ppc	Geusz et al. eLife 2021	0	1	1	0	125.057
0.8	ipsc_ppc-unique	combinatorial	Ctcf	hesc_ppc	Geusz et al. eLife 2021	0	1	1	0	8252.25
0.8	ipsc_ppc singleton	singleton	EnhWk	hesc_ppc	Geusz et al. eLife 2021	2.19395	0.392869	0.796356	0.049402	16.3874
0.8	ipsc_ppc-unique	combinatorial	EnhWk	hesc_ppc	Geusz et al. eLife 2021	0	1	1	0	677.363
0.8	ipsc_ppc singleton	singleton	TssA	hesc_ppc	Geusz et al. eLife 2021	31.7854	0.00277941	0.0198529	3.19998	168.536
0.8	ipsc_ppc-unique	combinatorial	TssA	hesc_ppc	Geusz et al. eLife 2021	0	1	1	0	4067.29
0.8	ipsc_ppc singleton	singleton	EnhA	hesc_ppc	Geusz et al. eLife 2021	0	1	1	0	42.492
0.8	ipsc_ppc-unique	combinatorial	EnhA	hesc_ppc	Geusz et al. eLife 2021	Inf	0.0118994	0.0649058	2.12919	Inf
0.8	ipsc_ppc singleton	singleton	TssFlnk1	hesc_ppc	Geusz et al. eLife 2021	22.7797	0.048413	0.177121	0.50945	172.622
0.8	ipsc_ppc-unique	combinatorial	TssFlnk1	hesc_ppc	Geusz et al. eLife 2021	0	1	1	0	6405.12
0.8	ipsc_ppc singleton	singleton	TssFlnk2	hesc_ppc	Geusz et al. eLife 2021	0	1	1	0	89.4849
0.8	ipsc_ppc-unique	combinatorial	TssFlnk2	hesc_ppc	Geusz et al. eLife 2021	0	1	1	0	6149.8
0.8	ipsc_ppc singleton	singleton	TssBiv	hesc_ppc	Geusz et al. eLife 2021	38.2667	0.0293037	0.120291	0.851022	291.031
0.8	ipsc_ppc-unique	combinatorial	TssBiv	hesc_ppc	Geusz et al. eLife 2021	0	1	1	0	10078.2
0.8	ipsc_ppc singleton	singleton	PSSE	hesc_ppc	Geusz et al. eLife 2021	0	1	1	0	783.296
0.8	ipsc_ppc-unique	combinatorial	PSSE	hesc_ppc	Geusz et al. eLife 2021	Inf	0.000749963	0.00775823	34.1756	Inf
