## Supplemental Dataset 17 for "eQTL mapping in fetal-like pancreatic progenitor cells reveals early developmental insights into diabetes risk"

### Sheet: Table_S16_LD_Other_GTEx
eqtl_id	eqtl_phenotype	eqtl_type	tissue	transcript_id	gene_id	gene_name	category_annotation	in_ld_other_gtex
ipsc-ppc_0_ENSG00000041353	gene_expression	singleton	ipsc-ppc	ENSG00000041353	ENSG00000041353	RAB27B	ipsc_ppc singleton	TRUE
ipsc-ppc_0_ENSG00000076554	gene_expression	singleton	ipsc-ppc	ENSG00000076554	ENSG00000076554	TPD52	ipsc_ppc singleton	FALSE
ipsc-ppc_0_ENSG00000115808	gene_expression	singleton	ipsc-ppc	ENSG00000115808	ENSG00000115808	STRN	ipsc_ppc singleton	TRUE
ipsc-ppc_0_ENSG00000118680	gene_expression	singleton	ipsc-ppc	ENSG00000118680	ENSG00000118680	MYL12B	ipsc_ppc singleton	TRUE
ipsc-ppc_0_ENSG00000132256	gene_expression	singleton	ipsc-ppc	ENSG00000132256	ENSG00000132256	TRIM5	ipsc_ppc singleton	FALSE
ipsc-ppc_0_ENSG00000135776	gene_expression	singleton	ipsc-ppc	ENSG00000135776	ENSG00000135776	ABCB10	ipsc_ppc singleton	TRUE
ipsc-ppc_0_ENSG00000137776	gene_expression	singleton	ipsc-ppc	ENSG00000137776	ENSG00000137776	SLTM	ipsc_ppc singleton	FALSE
ipsc-ppc_0_ENSG00000148572	gene_expression	singleton	ipsc-ppc	ENSG00000148572	ENSG00000148572	NRBF2	ipsc_ppc singleton	FALSE
ipsc-ppc_0_ENSG00000163584	gene_expression	singleton	ipsc-ppc	ENSG00000163584	ENSG00000163584	RPL22L1	ipsc_ppc singleton	FALSE
ipsc-ppc_0_ENSG00000172296	gene_expression	singleton	ipsc-ppc	ENSG00000172296	ENSG00000172296	SPTLC3	ipsc_ppc singleton	FALSE
ipsc-ppc_0_ENSG00000173852	gene_expression	singleton	ipsc-ppc	ENSG00000173852	ENSG00000173852	DPY19L1	ipsc_ppc singleton	TRUE
ipsc-ppc_0_ENSG00000185561	gene_expression	singleton	ipsc-ppc	ENSG00000185561	ENSG00000185561	TLCD2	ipsc_ppc singleton	TRUE
ipsc-ppc_0_ENSG00000215644	gene_expression	singleton	ipsc-ppc	ENSG00000215644	ENSG00000215644	GCGR	ipsc_ppc singleton	FALSE
ipsc-ppc_0_ENSG00000260963	gene_expression	singleton	ipsc-ppc	ENSG00000260963	ENSG00000260963	AC026462.3	ipsc_ppc singleton	TRUE
ipsc-ppc_0_ENSG00000273061	gene_expression	singleton	ipsc-ppc	ENSG00000273061	ENSG00000273061	CDC37L1-DT	ipsc_ppc singleton	TRUE
ipsc-ppc_0_ENSG00000286231	gene_expression	singleton	ipsc-ppc	ENSG00000286231	ENSG00000286231	AL445423.3	ipsc_ppc singleton	FALSE
